# Design of Peptide Vaccine for COVID19: CD8+ and CD4+ T cell epitopes from SARS-CoV-2 open-reading-frame protein variants

**DOI:** 10.1101/2021.09.21.461301

**Authors:** Simone Parn, Gabriel Jabbour, Vincent Nguyenkhoa, Sivanesan Dakshanamurthy

**Author notes:** Corresponding Author Dr. Sivanesan Dakshanamurthy, Ph.D, MBA.

## Abstract

Severe acute respiratory syndrome coronavirus 2 (SARS-CoV-2), the causative agent of COVID-19, has challenged public health at an unprecedented scale which has led to a dramatic loss of human life worldwide. To design a protective vaccine against SARS-CoV-2, it is necessary to understand which SARS-CoV-2 specific epitopes can elicit a T cell response and provide protection across a broad population. In this study, PLpro and RdRp, two immunogenic non-structural proteins from an immunodominant gene region ORF1ab, as well as ORF3a and ORF9b are identified as potential vaccine targets against SARS-CoV-2. To select top epitopes for vaccine design, we used various clinical properties, such as antigenicity, allergenicity, toxicity and IFN-y secretion. The analysis of CD8 and CD4 T cell epitopes revealed multiple potential vaccine constructs that cover a high percentage of the world population. We identified 8 immunogenic, antigenic, non-allergenic, non-toxic, stable and IFN-y inducing CD8 proteins for nsp3, 4 for nsp12, 11 for ORF3a and 3 for ORF9b that are common across four lineages of variants of concern – B.1.1.7, P.1, B.1.351 and B.1.617.2, which protect 98.12%, 87.08%, 96.07% and 63.8% of the world population, respectively. We also identified variant specific T cell epitopes that could be useful in targeting each variant strain separately. Including the prediction of mouse MHC affinity towards our top CD8 epitopes, our study revealed a total of 3 immunogenic, antigenic, non-allergenic, non-toxic, stable and IFN-y inducing CD8 epitopes overlapping with 6 antigenic, non-allergenic, non-toxic, stable and IFN-y inducing CD4 epitopes across all four variants of concern which can effectively be utilized in pre-clinical studies. The landscape of SARS-CoV-2 T cell epitopes that we identified can help lead SARS-CoV-2 vaccine development as well as epitope-based peptide vaccine research in the future.
