## Supplementary Table 1 for "Design of Peptide Vaccine for COVID19: CD8+ and CD4+ T cell epitopes from SARS-CoV-2 open-reading-frame protein variants"

### Sheet: Sheet 1
Supplementary Table 1. Experimental epitopes from various COVID-19 studies
SARS-CoV-2 Epitope	Start	End	Length	Protein	Allele	Study
ILLLDQALV	2569	2577	9	NSP3	HLA-A*02:01	CoronaVR
TTDPSFLGRY	1637	1646	10	NSP3	HLA-A*01:01	Saini et al., 2021
YLATALLTL	1675	1683	9	NSP3	HLA-A*02:01	Takagi et al., 2020
TLNDLNETL	1437	1445	9	NSP3	HLA-A*02:01	Hisham et al., 2021
KLIEYTDFA	2901	2909	9	NSP3	HLA-A*02:01	Hisham et al., 2021
HTTDPSFLGRY	1636	1646	11	NSP3	HLA-A*01:01	Snyder et al., 2020
TTDPSFLGRYM	1637	1647	11	NSP3	HLA-A*01:01	Saini et al., 2021
YYTSNPTTF	1536	1544	9	NSP3	HLA-A*24:02	Saini et al., 2021
ASFNYLKSPNFSK	2213	2225	13	NSP3	HLA-A*11:01	Snyder et al., 2020
AELAKNVSLDNVL	2618	2630	13	NSP3	HLA-B*44:02	Snyder et al., 2020
QLMCQPILLL	2563	2572	10	NSP3	HLA-A*02:02	Snyder et al., 2020
AYILFTRFFYV	2330	2340	11	NSP3	HLA-A*02:01	Snyder et al., 2020
SSTFNVPMEKLK	2599	2610	12	NSP3	HLA-A*03:01	Snyder et al., 2020
YIFFASFYY	2384	2392	9	NSP3	HLA-A*29:02	Snyder et al., 2020
YLKLTDNVYIK	1031	1041	11	NSP3	HLA-A*02:01	Snyder et al., 2020
YYRARAGEAANF	1699	1710	12	NSP3	HLA-A*24:02	Snyder et al., 2020
WLMWLIINL	2363	2371	9	NSP3	HLA-A*02:01	Grifoni et al., 2020
CLEASFNYL	2210	2218	9	NSP3	HLA-A*02:01	CoronaVR
ITFDNLKTL	1551	1559	9	NSP3	HLA-B*57:01	Tarke et al., 2021
TDNYITTY	1322	1329	8	NSP3	HLA-A*01:01	Tarke et al., 2021
KPVETSNSFDVL	2017	2028	12	NSP3	HLA-B*07:02	Tarke et al., 2021
TVKNGSIHLY	2495	2504	10	NSP3	HLA-A*26:01	Tarke et al., 2021
ETIQITISSF	2305	2314	10	NSP3	HLA-A*26:01	Tarke et al., 2021
KPNELSRVL	2109	2117	9	NSP3	HLA-B*07:02	Tarke et al., 2021
EVGHTDLMAAY	2089	2099	11	NSP3	HLA-A*26:01	Tarke et al., 2021
ITEEVGHTDLMAAY	2086	2099	14	NSP3	HLA-A*01:01	Tarke et al., 2021
FEPSTQYEY	941	949	9	NSP3	HLA-B*44:02	Tarke et al., 2021
ILFTRFFYV	2332	2340	9	NSP3	HLA-A*02:01	Tarke et al., 2021
KQEILGTVSW	1364	1373	10	NSP3	HLA-B*44:02	Tarke et al., 2021
YTTTIKPVTY	1873	1882	10	NSP3	HLA-A*26:01	Tarke et al., 2021
NSTNVTIATY	2272	2281	10	NSP3	HLA-A*26:01	Tarke et al., 2021
YVNTFSSTF	2594	2602	9	NSP3	HLA-A*26:01	Tarke et al., 2021
YVYANGGKGF	2435	2444	10	NSP3	HLA-A*26:01	Tarke et al., 2021
EVAVKMFDAY	2585	2594	10	NSP3	HLA-A*26:01	Tarke et al., 2021
VENMTPRDL	2680	2688	9	NSP3	HLA-B*44:03	Tarke et al., 2021
SEYKGPITDVFY	1857	1868	12	NSP3	HLA-B*44:02	Tarke et al., 2021
DTVIEVQGYK	828	837	10	NSP3	HLA-A*68:01	Tarke et al., 2021
DVVAIDYKHY	1966	1975	10	NSP3	HLA-A*26:01	Tarke et al., 2021
MSALNHTKK	1647	1655	9	NSP3	HLA-A*30:01	Tarke et al., 2021
IEVNSFSGY	1023	1031	9	NSP3	HLA-B*44:02	Tarke et al., 2021
SVPWDTIANY	2132	2141	10	NSP3	HLA-A*26:01	Tarke et al., 2021
AEWFLAYIL	2325	2333	9	NSP3	HLA-B*44:02	Tarke et al., 2021
NTVKSVGKF	2201	2209	9	NSP3	HLA-A*26:01	Tarke et al., 2021
MSNLGMPSY	2254	2262	9	NSP3	HLA-B*57:01	Tarke et al., 2021
DSAEVAVKM	2582	2590	9	NSP3	HLA-A*26:01	Tarke et al., 2021
ISLAGSYKDW	1505	1514	10	NSP3	HLA-B*57:01	Tarke et al., 2021
EIDPKLDNY	1891	1899	9	NSP3	HLA-A*26:01	Tarke et al., 2021
AELAKNVSL	2618	2626	9	NSP3	HLA-B*40:01	Tarke et al., 2021
SEYTGNYQCGHY	1825	1836	12	NSP3	HLA-B*44:02	Tarke et al., 2021
LVAEWFLAY	2323	2331	9	NSP3	HLA-A*26:01	Tarke et al., 2021
LTAFGLVAEW	2318	2327	10	NSP3	HLA-B*57:01	Tarke et al., 2021
KASMPTTIA	2191	2199	9	NSP3	HLA-A*30:01	Tarke et al., 2021
STAALGVLM	2246	2254	9	NSP3	HLA-A*26:01	Tarke et al., 2021
VEVQPQLEM	1006	1014	9	NSP3	HLA-B*40:01	Tarke et al., 2021
YERHSLSHF	2513	2521	9	NSP3	HLA-B*44:02	Tarke et al., 2021
DTFCAGSTF	2456	2464	9	NSP3	HLA-A*26:01	Tarke et al., 2021
EESSAKSASVY	2550	2560	11	NSP3	HLA-B*44:02	Tarke et al., 2021
FELDERIDKVL	843	853	11	NSP3	HLA-B*40:01	Tarke et al., 2021
ASMPTTIAK	2192	2200	9	NSP3	HLA-A*30:01	Tarke et al., 2021
QVVDMSMTY	1582	1590	9	NSP3	HLA-A*11:01	Tarke et al., 2021
MLAHAEETR	1378	1386	9	NSP3	HLA-A*68:01	Tarke et al., 2021
DVFYKENSY	1865	1873	9	NSP3	HLA-A*26:01	Tarke et al., 2021
HTTDPSFLGR	1636	1645	10	NSP3	HLA-A*68:01	Tarke et al., 2021
AEAELAKNV	2616	2624	9	NSP3	HLA-B*44:02	Tarke et al., 2021
LVSDIDITF	1270	1278	9	NSP3	HLA-B*35:01	Tarke et al., 2021
ASRELKVTF	1951	1959	9	NSP3	HLA-A*30:01	Tarke et al., 2021
EEVGHTDLMAAY	2088	2099	12	NSP3	HLA-B*44:03	Tarke et al., 2021
EVARDLSLQF	2468	2477	10	NSP3	HLA-A*26:01	Tarke et al., 2021
GADPIHSLR	1155	1163	9	NSP3	HLA-A*68:01	Tarke et al., 2021
LTAVVIPTK	1296	1304	9	NSP3	HLA-A*68:01	Tarke et al., 2021
VVVNAANVY	1056	1064	9	NSP3	HLA-B*35:01	Tarke et al., 2021
LEMELTPVV	1012	1020	9	NSP3	HLA-B*40:01	Tarke et al., 2021
QVVNVVTTK	2749	2757	9	NSP3	HLA-A*03:01	Tarke et al., 2021
DTIANYAKPF	2136	2145	10	NSP3	HLA-A*26:01	Tarke et al., 2021
VELGTEVNEF	862	871	10	NSP3	HLA-B*44:02	Tarke et al., 2021
NKATYKPNTW	1999	2008	10	NSP3	HLA-B*57:01	Tarke et al., 2021
APYIVGDVV	1283	1291	9	NSP3	HLA-B*51:01	Tarke et al., 2021
AYVNTFSSTF	2593	2602	10	NSP3	HLA-A*24:02	Tarke et al., 2021
QEILGTVSW	1365	1373	9	NSP3	HLA-B*44:03	Tarke et al., 2021
ESKPSVEQR	1217	1225	9	NSP3	HLA-A*68:01	Tarke et al., 2021
MPTTIAKNTV	2194	2203	10	NSP3	HLA-B*51:01	Tarke et al., 2021
YYKKDNSYF	1899	1907	9	NSP3	HLA-A*24:02	Tarke et al., 2021
AYILFTRF	2330	2337	8	NSP3	HLA-A*24:02	Tarke et al., 2021
VVAIDYKHY	1967	1975	9	NSP3	HLA-B*15:01	Tarke et al., 2021
MSALNHTKKW	1647	1656	10	NSP3	HLA-B*57:01	Tarke et al., 2021
TTIAKNTVK	2196	2204	9	NSP3	HLA-A*30:01	Tarke et al., 2021
ASFDNFKFV	1923	1931	9	NSP3	HLA-A*02:06	Tarke et al., 2021
FELDERIDKV	843	852	10	NSP3	HLA-A*02:01	Tarke et al., 2021
RKVPTDNYITTY	1318	1329	12	NSP3	HLA-A*01:01	Tarke et al., 2021
ALRKVPTDNYITTY	1316	1329	14	NSP3	HLA-A*01:01	Snyder et al., 2020
SELLTPLGI	887	895	9	NSP3	HLA-B*40:01	Tarke et al., 2020
YLFDESGEFKL	906	916	11	NSP3	HLA-A*02:01	Ferretti et al., 2020
DDYQGKPLEF	953	962	10	NSP3	HLA-A*24:02	Saini et al., 2021
LEFGATSAAL	960	969	10	NSP3	HLA-B*40:01	Tarke et al., 2020
MELTPVVQTI	1014	1023	9	NSP3	HLA-B*40:01	Tarke et al., 2020
TIEVNSFSGY	1022	1031	10	NSP3	HLA-A*01:01	Saini et al., 2021
NSFSGYLKL	1026	1034	9	NSP3	HLA-C*06:02	Saini et al., 2021
YLKLTDNVY	1031	1039	9	NSP3	HLA-B*15:01	Saini et al., 2021
EAKKVKPTV	1048	1056	9	NSP3	HLA-B*51:01	Tarke et al., 2020
YIATNGPLK	1090	1098	9	NSP3	HLA-A*11:01	Tarke et al., 2020
YENFNQHEV	1135	1143	9	NSP3	HLA-B*40:01	Tarke et al., 2020
RTNVYLAVF	1170	1178	9	NSP3	HLA-B*57:01	Tarke et al., 2020
AVFDKNLYDK	1176	1185	10	NSP3	HLA-A*11:01	Kared et al., 2020
LYDKLVSSF	1182	1190	9	NSP3	HLA-A*24:02	Tarke et al., 2020
NLYDKLVSSFL	1181	1191	11	NSP3	HLA-A*02:01	Saini et al., 2021
EVKPFITESK	1210	1219	10	NSP3	HLA-A*68:01	Tarke et al., 2020
ALRKVPTDNY	1316	1325	10	NSP3	HLA-B*15:01	Saini et al., 2021
PTDNYITTY	1321	1329	9	NSP3	HLA-A*01:01	Ferretti et al., 2020
AIVSTIQRK	1397	1405	9	NSP3	HLA-A*03:01	Tarke et al., 2020
VVDYGARFY	1415	1423	9	NSP3	HLA-A*01:01	Tarke et al., 2020
VSSPDAVTAY	1477	1486	10	NSP3	HLA-B*57:01	Tarke et al., 2020
TISLAGSYK	1504	1512	9	NSP3	HLA-A*68:01	Tarke et al., 2020
SVYYTSNPTTF	1534	1544	11	NSP3	HLA-A*24:02	Saini et al., 2021
TSNPTTFHL	1538	1546	9	NSP3	HLA-B*57:01	Tarke et al., 2020
YYTSNPTTFHL	1536	1546	11	NSP3	HLA-A*24:02	Saini et al., 2021
GEVITFDNL	1548	1556	9	NSP3	HLA-B*40:01	Schulien et al., 2020
NLKTLLSL	1555	1562	8	NSP3	HLA-B*08:01	Saini et al., 2021
RTIKVFTTV	1566	1574	9	NSP3	HLA-A*02:01	Saini et al., 2021
NINLHTQVV	1576	1584	9	NSP3	HLA-B*08:01	Saini et al., 2021
MSMTYGQQF	1586	1594	9	NSP3	HLA-B*57:01	Tarke et al., 2020
LRVEAFEYY	1627	1635	9	NSP3	HLA-C*07:01	Saini et al., 2021
YMSALNHTK	1646	1654	9	NSP3	HLA-A*03:01	Tarke et al., 2020
SALNHTKKW	1648	1656	9	NSP3	HLA-B*57:01	Tarke et al., 2020
YPQVNGLTSI	1658	1667	10	NSP3	HLA-B*51:01	Tarke et al., 2020
GEAANFCAL	1705	1713	9	NSP3	HLA-B*40:01	Schulien et al., 2020
LGDVRETMSY	1725	1734	10	NSP3	HLA-A*01:01	Saini et al., 2021
GELGDVRETMSYLF	1723	1736	14	NSP3	HLA-B*44:02	Tarke et al., 2020
VMYMGTLSY	1768	1776	9	NSP3	HLA-A*03:01	Tarke et al., 2020
SAPPAQYEL	1808	1816	9	NSP3	HLA-C*07:01	Saini et al., 2021
FTCASEYTGNY	1821	1831	11	NSP3	HLA-A*01:01	Saini et al., 2021
ITDVFYKENSY	1863	1873	11	NSP3	HLA-A*01:01	Tarke et al., 2020
KENSYTTTIKPVTY	1869	1882	14	NSP3	HLA-B*44:02	Tarke et al., 2020
CTEIDPKLDNY	1889	1899	11	NSP3	HLA-A*01:01	Saini et al., 2021
TEIDPKLDNYY	1890	1900	11	NSP3	HLA-B*44:02	Tarke et al., 2020
FADDLNQLTGY	1937	1947	11	NSP3	HLA-A*01:01	Tarke et al., 2020
DYKHYTPSF	1971	1979	9	NSP3	HLA-A*24:02	Tarke et al., 2020
SEDAQGMDNL	2030	2039	10	NSP3	HLA-B*40:01	Tarke et al., 2020
EEVVENPTI	2049	2057	9	NSP3	HLA-B*44:03	Tarke et al., 2020
TEVVGDIIL	2069	2077	9	NSP3	HLA-B*40:01	Schulien et al., 2020
AYVDNSSLTI	2098	2107	10	NSP3	HLA-A*24:02	Tarke et al., 2020
NELSRVLGL	2111	2119	9	NSP3	HLA-B*40:01	Tarke et al., 2020
SRVLGLKTL	2114	2122	9	NSP3	HLA-C*07:01	Saini et al., 2021
NYMPYFFTL	2167	2175	9	NSP3	HLA-A*24:02	Kared et al., 2020
MPYFFTLL	2169	2176	8	NSP3	HLA-B*51:01	Tarke et al., 2020
RIKASMPTT	2189	2197	9	NSP3	HLA-A*30:01	Tarke et al., 2020
KFCLEASFNY	2208	2217	10	NSP3	HLA-A*29:02	Tarke et al., 2020
KLINIIIWF	2225	2233	9	NSP3	HLA-A*32:01	Tarke et al., 2020
SLIYSTAAL	2242	2250	9	NSP3	HLA-A*02:01	Tarke et al., 2020
EGYLNSTNV	2268	2276	9	NSP3	HLA-B*51:01	Tarke et al., 2020
STNVTIATY	2273	2281	9	NSP3	HLA-A*01:01	Tarke et al., 2020
SLDTYPSLETI	2297	2307	11	NSP3	HLA-A*02:01	Saini et al., 2021
AEWFLAYILF	2325	2334	10	NSP3	HLA-B*44:02	Tarke et al., 2020
AVHFISNSW	2355	2363	9	NSP3	HLA-B*57:01	Tarke et al., 2020
LVQMAPISAM	2371	2380	10	NSP3	HLA-B*15:01	Schulien et al., 2020
RMYIFFASFY	2382	2391	10	NSP3	HLA-A*03:01	Schulien et al., 2020
SFYYVWKSY	2389	2397	9	NSP3	HLA-A*29:02	Tarke et al., 2020
FYYVWKSY	2390	2397	8	NSP3	HLA-C*07:02	Saini et al., 2021
FYYVWKSYV	2390	2398	9	NSP3	HLA-C*06:02	Saini et al., 2021
VARDLSLQF	2469	2477	9	NSP3	HLA-B*57:01	Tarke et al., 2020
VTVKNGSIHLY	2494	2504	11	NSP3	HLA-A*01:01	Tarke et al., 2020
SSAKSASVY	2552	2560	9	NSP3	HLA-B*15:01	Tarke et al., 2020
SAKSASVYY	2553	2561	9	NSP3	HLA-B*57:01	Tarke et al., 2020
AEVAVKMF	2584	2591	8	NSP3	HLA-B*44:02	Tarke et al., 2020
KMFDAYVNTF	2589	2598	10	NSP3	HLA-A*24:02	Tarke et al., 2020
STFNVPMEK	2600	2608	9	NSP3	HLA-A*11:01	Schulien et al., 2020
VPMEKLKTL	2604	2612	9	NSP3	HLA-B*51:01	Tarke et al., 2020
SLDNVLSTF	2625	2633	9	NSP3	HLA-A*32:01	Tarke et al., 2020
TFISAARQGF	2632	2641	10	NSP3	HLA-A*24:02	Saini et al., 2021
QSDIEVTGDSCNNY	2660	2673	14	NSP3	HLA-A*01:01	Tarke et al., 2020
EVTGDSCNNYMLTY	2664	2677	14	NSP3	HLA-A*26:01	Tarke et al., 2020
AKSHNIALIW	2704	2713	10	NSP3	HLA-B*57:01	Tarke et al., 2020
VVTTKIALK	2753	2761	9	NSP3	HLA-A*03:01	Tarke et al., 2020
