## Supplementary Table 2 for "Design of Peptide Vaccine for COVID19: CD8+ and CD4+ T cell epitopes from SARS-CoV-2 open-reading-frame protein variants"

### Sheet: Sheet1
Supplementary Table 2. Top common immunogenic CD8+ T cell epitopes across variants of concern (VOC) excluding IFN-gamma filter, and their population coverage
Protein	Population Coverage	Epitopes	Common HLA-I restriction
NSP3	98.55%	LTAFGLVAEW	HLA-B*57:01, HLA-B*58:01, HLA-B*53:01, HLA-A*32:01, HLA-A*26:01, HLA-B*35:01
		LVSDIDITF	HLA-B*35:01, HLA-B*53:01, HLA-A*32:01, HLA-B*58:01, HLA-B*15:01, HLA-A*26:01, HLA-B*57:01, HLA-A*23:01, HLA-A*02:06, HLA-A*24:02, HLA-A*68:02, HLA-A*30:02, HLA-A*02:01, HLA-A*01:01, HLA-B*51:01, HLA-B*44:02, HLA-B*44:03, HLA-A*68:01, HLA-B*40:01, HLA-B*07:02, HLA-A*02:03
		LTAVVIPTK	HLA-A*11:01, HLA-A*68:01, HLA-A*03:01, HLA-A*30:01, HLA-A*31:01, HLA-A*33:01, HLA-A*26:01, HLA-B*57:01, HLA-B*58:01, HLA-A*32:01, HLA-A*01:01, HLA-A*30:02
		TAFGLVAEW	HLA-B*58:01, HLA-B*53:01, HLA-B*57:01, HLA-A*32:01, HLA-B*35:01, HLA-A*26:01, HLA-B*51:01, HLA-B*44:03, HLA-B*44:02, HLA-A*23:01, HLA-A*24:02, HLA-A*68:02, HLA-B*15:01, HLA-A*30:02, HLA-A*68:01, HLA-A*01:01, HLA-A*33:01
		RQVVNVVTTK	HLA-A*03:01, HLA-A*11:01, HLA-A*30:01, HLA-A*68:01, HLA-A*31:01, HLA-A*30:02, HLA-A*32:01
		KIQEGVVDY	HLA-A*30:02, HLA-B*15:01, HLA-A*32:01, HLA-A*01:01, HLA-A*03:01, HLA-A*11:01, HLA-A*26:01, HLA-B*35:01, HLA-B*58:01, HLA-A*30:01, HLA-B*57:01, HLA-B*44:02, HLA-B*53:01
		EAFEYYHTT	HLA-A*68:02, HLA-B*51:01, HLA-A*26:01, HLA-B*35:01, HLA-B*08:01, HLA-B*53:01, HLA-A*33:01, HLA-A*02:06
		KLTDNVYIK	HLA-A*03:01, HLA-A*11:01, HLA-A*30:01, HLA-A*31:01, HLA-A*32:01, HLA-A*68:01
		ETIQITISS	HLA-A*68:02, HLA-A*26:01, HLA-A*68:01, HLA-B*35:01, HLA-A*33:01
		VVVNAANVY	HLA-A*30:02, HLA-A*26:01, HLA-B*35:01, HLA-A*01:01, HLA-B*53:01, HLA-A*32:01, HLA-A*11:01, HLA-B*58:01, HLA-B*57:01, HLA-A*03:01, HLA-A*68:01
		YTVEEAKTV	HLA-A*68:02, HLA-A*02:06, HLA-A*02:03, HLA-A*26:01, HLA-B*51:01, HLA-A*02:01, HLA-B*58:01, HLA-B*35:01, HLA-B*57:01, HLA-B*53:01, HLA-A*32:01
		LEMELTPVV	HLA-B*40:01, HLA-B*44:03, HLA-B*44:02, HLA-A*02:06, HLA-B*51:01, HLA-A*02:01, HLA-B*53:01, HLA-B*35:01, HLA-B*08:01
		TLKGVEAVMY	HLA-B*15:01, HLA-A*30:02, HLA-A*26:01, HLA-A*01:01, HLA-A*03:01, HLA-B*35:01, HLA-A*32:01
		KVKPTVVVNA	HLA-A*30:01, HLA-A*02:03, HLA-A*02:06, HLA-A*30:02, HLA-A*68:02, HLA-A*02:01, HLA-A*03:01, HLA-A*31:01, HLA-A*32:01
		TPRDLGACI	HLA-B*07:02, HLA-B*51:01, HLA-B*53:01, HLA-B*35:01, HLA-B*08:01
		SYLFQHANL	HLA-A*24:02, HLA-A*23:01, HLA-B*08:01, HLA-A*32:01, HLA-A*30:01, HLA-A*33:01, HLA-A*31:01, HLA-A*30:02
		KVKPTVVVN	HLA-A*30:01, HLA-A*30:02, HLA-A*03:01, HLA-B*15:01
		ELKFNPPAL	HLA-B*08:01, HLA-A*26:01, HLA-A*68:02, HLA-A*02:03, HLA-B*07:02, HLA-B*15:01, HLA-B*35:01, HLA-A*02:01, HLA-B*51:01, HLA-B*40:01, HLA-A*32:01, HLA-A*02:06
		KAIVSTIQRK	HLA-A*03:01, HLA-A*11:01, HLA-A*30:01, HLA-A*68:01, HLA-A*31:01
		YTTTIKPVTY	HLA-A*01:01, HLA-A*26:01, HLA-A*30:02, HLA-B*58:01, HLA-B*57:01, HLA-B*15:01, HLA-B*35:01, HLA-B*53:01, HLA-A*32:01, HLA-A*68:01, HLA-A*11:01, HLA-A*68:02
		VKNGSIHLY	HLA-A*30:02, HLA-B*15:01, HLA-B*44:03, HLA-B*44:02, HLA-A*01:01, HLA-A*26:01, HLA-B*35:01, HLA-B*58:01, HLA-A*32:01, HLA-B*57:01, HLA-B*53:01, HLA-A*03:01, HLA-A*30:01, HLA-B*40:01, HLA-A*11:01, HLA-A*23:01
NSP12	98.55%	AMRNAGIVGV	HLA-A*02:03, HLA-A*02:01, HLA-A*02:06, HLA-A*30:01
		RQLLFVVEV	HLA-A*02:06, HLA-A*02:01, HLA-A*32:01, HLA-A*02:03, HLA-B*40:01, HLA-B*15:01, HLA-A*30:02, HLA-A*30:01, HLA-A*23:01, HLA-A*24:02, HLA-B*44:03, HLA-B*51:01, HLA-A*31:01, HLA-A*68:02, HLA-B*44:02, HLA-B*08:01
		RAFDIYNDK	HLA-A*30:01, HLA-A*11:01, HLA-A*03:01, HLA-A*68:01, HLA-A*31:01, HLA-A*30:02, HLA-A*32:01
		ATVVIGTSK	HLA-A*11:01, HLA-A*03:01, HLA-A*30:01, HLA-A*68:01, HLA-A*31:01, HLA-A*26:01, HLA-A*32:01, HLA-A*30:02
		YSDVENPHL	HLA-A*01:01, HLA-A*02:06, HLA-A*02:01, HLA-B*58:01, HLA-B*51:01, HLA-B*53:01, HLA-B*35:01, HLA-A*68:02, HLA-B*08:01, HLA-B*40:01, HLA-B*07:02, HLA-B*57:01, HLA-A*24:02, HLA-A*02:03
		VYANLGERV	HLA-A*24:02, HLA-A*23:01
		LFVVEVVDKY	HLA-A*26:01, HLA-A*30:02, HLA-A*01:01, HLA-B*15:01, HLA-B*35:01, HLA-B*53:01, HLA-B*58:01, HLA-B*57:01, HLA-A*68:01
		SSVELKHFFF	HLA-B*57:01, HLA-B*58:01, HLA-A*32:01, HLA-A*01:01, HLA-A*23:01, HLA-A*26:01, HLA-A*24:02, HLA-B*53:01, HLA-B*15:01, HLA-A*30:02
		FVVEVVDKY	HLA-A*26:01M, HLA-B*35:01, HLA-B*15:01, HLA-B*53:01, HLA-A*30:02, HLA-A*01:01, HLA-A*68:01, HLA-B*58:01, HLA-A*68:02, HLA-A*32:01, HLA-A*02:06, HLA-B*57:01, HLA-A*11:01, HLA-B*44:03, HLA-B*44:02, HLA-A*02:01, HLA-B*51:01, HLA-A*33:01, HLA-A*03:01, HLA-A*23:01
		SAKNRARTV	HLA-B*08:01, HLA-B*51:01, HLA-A*30:01, HLA-B*07:02, HLA-A*02:03, HLA-A*30:02, HLA-A*26:01
		ADVFHLYLQY	HLA-A*30:02, HLA-A*26:01, HLA-A*11:01, HLA-A*01:01, HLA-A*32:01, HLA-A*03:01, HLA-B*44:02, HLA-B*44:03, HLA-B*15:01, HLA-B*57:01, HLA-A*68:01, HLA-B*35:01
		NPHLMGWDY	HLA-B*35:01, HLA-B*53:01, HLA-A*26:01, HLA-A*01:01, HLA-B*07:02, HLA-B*51:01
		DALFAYTKR	HLA-A*33:01, HLA-A*68:01, HLA-A*26:01, HLA-A*31:01
		FVVEVVDKYF	HLA-A*26:01, HLA-B*53:01, HLA-B*35:01, HLA-B*57:01, HLA-B*15:01, HLA-B*58:01, HLA-A*23:01, HLA-A*68:02, HLA-A*02:06, HLA-A*32:01, HLA-A*24:02, HLA-A*01:01
		MASLVLARK	HLA-A*68:01, HLA-A*11:01, HLA-A*03:01, HLA-A*30:01, HLA-A*33:01, HLA-A*31:01, HLA-B*58:01, HLA-A*26:01
		VPFVVSTGY	HLA-B*35:01, HLA-B*53:01, HLA-A*26:01, HLA-B*51:01, HLA-B*07:02, HLA-A*30:02, HLA-A*01:01, HLA-B*15:01, HLA-B*44:03, HLA-A*68:01, HLA-B*44:02, HLA-B*58:01, HLA-A*32:01
		HLYLQYIRK	HLA-A*03:01, HLA-A*11:01, HLA-A*30:01, HLA-A*68:01, HLA-A*31:01, HLA-A*33:01, HLA-A*32:01, HLA-A*30:02
		MTNRQFHQK	HLA-A*11:01, HLA-A*30:01, HLA-A*03:01, HLA-A*68:01, HLA-A*31:01, HLA-A*33:01, HLA-A*01:01, HLA-A*30:02, HLA-A*32:01, HLA-A*26:01, HLA-B*57:01, HLA-B*58:01
		GTGTSTDVVY	HLA-A*01:01, HLA-A*30:02, HLA-B*15:01, HLA-B*58:01, HLA-A*26:01, HLA-A*11:01, HLA-B*57:01, HLA-B*35:01
ORF3a	98.55%	GVEHVTFFIY	HLA-A*01:01, HLA-B*44:03, HLA-B*44:02, HLA-A*30:02, HLA-A*26:01, HLA-A*11:01, HLA-B*15:01, HLA-B*40:01
		SINFVRIIM	HLA-A*32:01, HLA-B*07:02, HLA-A*30:01, HLA-A*26:01, HLA-A*30:02, HLA-B*35:01, HLA-B*15:01, HLA-B*08:01, HLA-A*68:02
		VEHVTFFIY	HLA-B*44:03, HLA-B*44:02, HLA-A*30:02, HLA-B*40:01, HLA-B*15:01, HLA-A*01:01, HLA-B*35:01, HLA-B*53:01, HLA-A*26:01
		HVTFFIYNK	HLA-A*68:01, HLA-A*11:01, HLA-A*03:01, HLA-A*33:01, HLA-A*31:01, HLA-A*30:01, HLA-A*32:01, HLA-A*26:01
		RIFTIGTVTL	HLA-A*32:01, HLA-A*02:03, HLA-A*02:06, HLA-A*02:01, HLA-A*24:02, HLA-A*23:01, HLA-B*15:01, HLA-A*30:01, HLA-B*07:02, HLA-A*68:02, HLA-B*57:01, HLA-B*58:01, HLA-A*30:02, HLA-A*03:01
		DTGVEHVTFF	HLA-A*26:01, HLA-A*68:02, HLA-B*53:01, HLA-A*01:01, HLA-B*35:01, HLA-B*51:01, HLA-B*57:01, HLA-B*58:01
		GVEHVTFFI	HLA-A*02:06, HLA-A*68:02, HLA-A*02:01, HLA-A*32:01
		TGVEHVTFF	HLA-B*53:01, HLA-A*26:01, HLA-B*35:01, HLA-B*51:01, HLA-B*58:01, HLA-B*15:01, HLA-A*24:02, HLA-A*23:01, HLA-B*57:01, HLA-B*08:01, HLA-A*32:01, HLA-A*30:02, HLA-A*02:06
		IFTIGTVTLK	HLA-A*11:01, HLA-A*03:01, HLA-A*68:01, HLA-A*30:01, HLA-A*31:01, HLA-A*33:01
		GWLIVGVALL	HLA-A*02:01, HLA-A*02:03, HLA-A*23:01, HLA-A*24:02
		INFVRIIMRL	HLA-A*23:01, HLA-A*24:02
		INFVRIIMR	HLA-A*33:01, HLA-A*31:01, HLA-A*68:01, HLA-A*11:01, HLA-A*30:01, HLA-A*03:01
		GWLIVGVAL	HLA-A*23:01, HLA-A*24:02
		RATATIPIQA	HLA-A*30:01, HLA-A*68:02, HLA-A*02:06, HLA-B*58:01, HLA-A*30:02, HLA-A*02:03
		DYQIGGYTEK	HLA-A*33:01, HLA-A*68:01, HLA-A*11:01, HLA-A*31:01
		ATATIPIQA	HLA-A*68:02, HLA-A*02:06, HLA-A*30:01, HLA-A*02:03, HLA-A*02:01, HLA-A*30:02, HLA-A*11:01, HLA-A*01:01, HLA-B*58:01, HLA-A*03:01, HLA-A*68:01, HLA-A*32:01, HLA-A*26:01, HLA-B*57:01, HLA-B*40:01
		EEHVQIHTID	HLA-B*44:03, HLA-B*44:02
		DFVRATATI	HLA-A*24:02, HLA-A*23:01, HLA-B*51:01, HLA-B*08:01, HLA-A*68:02
		LLLVAAGLEA	HLA-A*02:01, HLA-A*02:03
		WLIVGVALL	HLA-A*02:01, HLA-A*02:03, HLA-A*02:06, HLA-B*08:01
		FTIGTVTLK	HLA-A*68:01, HLA-A*11:01, HLA-A*03:01, HLA-A*26:01, HLA-A*30:01, HLA-A*33:01, HLA-A*31:01, HLA-A*68:02, HLA-A*01:01, HLA-A*30:02
		LLVAAGLEA	HLA-A*02:03, HLA-A*02:01, HLA-A*02:06
		NLLLLFVTV	HLA-A*02:01, HLA-A*02:06, HLA-A*02:03, HLA-B*08:01, HLA-A*68:02, HLA-A*32:01, HLA-B*51:01
		LIVGVALLAV	HLA-A*02:03, HLA-A*02:06, HLA-A*02:01
		IVGVALLAVF	HLA-B*15:01, HLA-B*57:01
		HLLLVAAGL	HLA-A*02:01, HLA-A*02:03, HLA-A*02:06, HLA-B*08:01, HLA-A*32:01
		LIVGVALLA	HLA-A*02:06, HLA-A*68:02, HLA-A*02:01, HLA-A*02:03
		YQIGGYTEKW	HLA-B*58:01, HLA-A*32:01, HLA-B*53:01, HLA-B*57:01, HLA-A*23:01, HLA-B*15:01, HLA-B*44:03, HLA-B*44:02, HLA-A*24:02, HLA-A*26:01, HLA-B*40:01, HLA-A*02:06, HLA-A*30:02, HLA-B*35:01
		IVGVALLAV	HLA-A*02:06, HLA-A*02:01, HLA-A*02:03, HLA-A*68:02, HLA-A*32:01, HLA-B*51:01
		SEHDYQIGGY	HLA-B*44:03, HLA-B*44:02, HLA-A*30:02, HLA-A*01:01, HLA-A*26:01, HLA-B*40:01, HLA-B*15:01, HLA-B*35:01
		VGVALLAVF	HLA-B*58:01, HLA-B*15:01, HLA-B*57:01, HLA-A*23:01, HLA-A*24:02, HLA-B*35:01, HLA-B*53:01, HLA-B*51:01
		EHDYQIGGY	HLA-A*01:01, HLA-A*30:02, HLA-A*26:01, HLA-B*35:01, HLA-B*44:02, HLA-B*44:03, HLA-B*53:01
		FTIGTVTLKQ	HLA-A*68:01, HLA-A*11:01, HLA-A*03:01, HLA-A*26:01
		SEHDYQIGG	HLA-B*44:03, HLA-B*44:02, HLA-B*44:03, HLA-A*30:02, HLA-A*01:01, HLA-B*44:02, HLA-A*26:01, HLA-B*40:01, HLA-B*15:01, HLA-B*40:01, HLA-B*35:01
		YSHLLLVAA	HLA-A*68:02, HLA-A*02:06, HLA-B*08:01, HLA-B*51:01, HLA-A*02:03, HLA-B*35:01, HLA-A*30:01
		KNPLLYDANY	HLA-B*35:01, HLA-A*30:02, HLA-B*53:01, HLA-A*01:01
ORF9b	0.758	DEFVVVTVK	HLA-B*44:03, HLA-B*44:02, HLA-A*33:01, HLA-B*40:01, HLA-A*68:01
		HPALRLVDP	HLA-B*07:02, HLA-B*08:01, HLA-B*35:01, HLA-B*51:01
		DKAFQLTPI	HLA-B*51:01
		LAVTRMENA	HLA-A*68:02, HLA-B*51:01
		AVTRMENAV	HLA-A*02:06, HLA-A*68:02, HLA-A*02:03, HLA-A*02:01
