## Supplementary Table 3 for "Design of Peptide Vaccine for COVID19: CD8+ and CD4+ T cell epitopes from SARS-CoV-2 open-reading-frame protein variants"

### Sheet: Peptides without IFN-y filter
Supplementary Table 3a. Top common immunogenic CD8+ T cell epitopes across variants of concern (VOC) in nsp3 protein, excluding IFN-gamma filter
Peptide	Length	Immunogenicity	Antigenicity	Allergenicity	Toxicity	GRAVY	Instability Index	Alipathic Index	Half-Life (in hours)	MHC-I alleles
LTAFGLVAEW	10	0.28308	0.8139	Non-Allergen	Non-Toxin	1.270	-6.03	127.00	5.5	HLA-B*57:01, HLA-B*58:01, HLA-B*53:01, HLA-A*32:01, HLA-A*26:01, HLA-B*35:01
LVSDIDITF	9	0.2541	1.7830	Non-Allergen	Non-Toxin	1.256	22.60	162.22	5.5	HLA-B*35:01, HLA-B*53:01, HLA-A*32:01, HLA-B*58:01, HLA-B*15:01, HLA-A*26:01, HLA-B*57:01, HLA-A*23:01, HLA-A*02:06, HLA-A*24:02, HLA-A*68:02, HLA-A*30:02, HLA-A*02:01, HLA-A*01:01, HLA-B*51:01, HLA-B*44:02, HLA-B*44:03, HLA-A*68:01, HLA-B*40:01, HLA-B*07:02, HLA-A*02:03
LTAVVIPTK	9	0.23304	1.1167	Non-Allergen	Non-Toxin	1.289	5.69	162.22	5.5	HLA-A*11:01, HLA-A*68:01, HLA-A*03:01, HLA-A*30:01, HLA-A*31:01, HLA-A*33:01, HLA-A*26:01, HLA-B*57:01, HLA-B*58:01, HLA-A*32:01, HLA-A*01:01, HLA-A*30:02
TAFGLVAEW	9	0.19168	1.0431	Non-Allergen	Non-Toxin	0.989	-7.81	97.78	7.2	HLA-B*58:01, HLA-B*53:01, HLA-B*57:01, HLA-A*32:01, HLA-B*35:01, HLA-A*26:01, HLA-B*51:01, HLA-B*44:03, HLA-B*44:02, HLA-A*23:01, HLA-A*24:02, HLA-A*68:02, HLA-B*15:01, HLA-A*30:02, HLA-A*68:01, HLA-A*01:01, HLA-A*33:01
RQVVNVVTTK	10	0.18314	0.5546	Non-Allergen	Non-Toxin	0.000	12.23	116.00	1.0	HLA-A*03:01, HLA-A*11:01, HLA-A*30:01, HLA-A*68:01, HLA-A*31:01, HLA-A*30:02, HLA-A*32:01
KIQEGVVDY	9	0.18281	0.4976	Non-Allergen	Non-Toxin	-0.356	4.16	107.78	1.3	HLA-A*30:02, HLA-B*15:01, HLA-A*32:01, HLA-A*01:01, HLA-A*03:01, HLA-A*11:01, HLA-A*26:01, HLA-B*35:01, HLA-B*58:01, HLA-A*30:01, HLA-B*57:01, HLA-B*44:02, HLA-B*53:01
EAFEYYHTT	9	0.18165	0.6092	Non-Allergen	Non-Toxin	-1.067	27.93	11.11	1.0	HLA-A*68:02, HLA-B*51:01, HLA-A*26:01, HLA-B*35:01, HLA-B*08:01, HLA-B*53:01, HLA-A*33:01, HLA-A*02:06
KLTDNVYIK	9	0.14212	0.7238	Non-Allergen	Non-Toxin	-0.478	-18.36	118.89	1.3	HLA-A*03:01, HLA-A*11:01, HLA-A*30:01, HLA-A*31:01, HLA-A*32:01, HLA-A*68:01
ETIQITISS	9	0.10844	0.8045	Non-Allergen	Non-Toxin	0.389	30.29	130.00	1.0	HLA-A*68:02, HLA-A*26:01, HLA-A*68:01, HLA-B*35:01, HLA-A*33:01
VVVNAANVY	9	0.10048	0.4078	Non-Allergen	Non-Toxin	1.344	0.51	151.11	100.0	HLA-A*30:02, HLA-A*26:01, HLA-B*35:01, HLA-A*01:01, HLA-B*53:01, HLA-A*32:01, HLA-A*11:01, HLA-B*58:01, HLA-B*57:01, HLA-A*03:01, HLA-A*68:01
YTVEEAKTV	9	0.08916	0.5782	Non-Allergen	Non-Toxin	-0.378	35.68	75.56	2.8	HLA-A*68:02, HLA-A*02:06, HLA-A*02:03, HLA-A*26:01, HLA-B*51:01, HLA-A*02:01, HLA-B*58:01, HLA-B*35:01, HLA-B*57:01, HLA-B*53:01, HLA-A*32:01
LEMELTPVV	9	0.08425	1.9688	Non-Allergen	Non-Toxin	0.956	30.29	151.11	5.5	HLA-B*40:01, HLA-B*44:03, HLA-B*44:02, HLA-A*02:06, HLA-B*51:01, HLA-A*02:01, HLA-B*53:01, HLA-B*35:01, HLA-B*08:01
TLKGVEAVMY	10	0.07087	0.8282	Non-Allergen	Non-Toxin	0.610	15.70	107.00	7.2	HLA-B*15:01, HLA-A*30:02, HLA-A*26:01, HLA-A*01:01, HLA-A*03:01, HLA-B*35:01, HLA-A*32:01
KVKPTVVVNA	10	0.06676	1.0138	Non-Allergen	Non-Toxin	0.500	-9.91	126.00	1.3	HLA-A*30:01, HLA-A*02:03, HLA-A*02:06, HLA-A*30:02, HLA-A*68:02, HLA-A*02:01, HLA-A*03:01, HLA-A*31:01, HLA-A*32:01
TPRDLGACI	9	0.06174	1.3016	Non-Allergen	Non-Toxin	0.211	39.90	97.78	7.2	HLA-B*07:02, HLA-B*51:01, HLA-B*53:01, HLA-B*35:01, HLA-B*08:01
SYLFQHANL	9	0.06109	0.5840	Non-Allergen	Non-Toxin	-0.011	8.89	97.78	1.9	HLA-A*24:02, HLA-A*23:01, HLA-B*08:01, HLA-A*32:01, HLA-A*30:01, HLA-A*33:01, HLA-A*31:01, HLA-A*30:02
KVKPTVVVN	9	0.05446	1.1560	Non-Allergen	Non-Toxin	0.356	-12.12	128.89	1.3	HLA-A*30:01, HLA-A*30:02, HLA-A*03:01, HLA-B*15:01
ELKFNPPAL	9	0.04456	1.7285	Non-Allergen	Non-Toxin	-0.211	39.06	97.78	1.0	HLA-B*08:01, HLA-A*26:01, HLA-A*68:02, HLA-A*02:03, HLA-B*07:02, HLA-B*15:01, HLA-B*35:01, HLA-A*02:01, HLA-B*51:01, HLA-B*40:01, HLA-A*32:01, HLA-A*02:06
KAIVSTIQRK	10	0.0192	0.5495	Non-Allergen	Non-Toxin	-0.230	0.51	117.00	1.3	HLA-A*03:01, HLA-A*11:01, HLA-A*30:01, HLA-A*68:01, HLA-A*31:01
YTTTIKPVTY	10	0.01834	0.8067	Non-Allergen	Non-Toxin	-0.220	-4.75	68.00	2.8	HLA-A*01:01, HLA-A*26:01, HLA-A*30:02, HLA-B*58:01, HLA-B*57:01, HLA-B*15:01, HLA-B*35:01, HLA-B*53:01, HLA-A*32:01, HLA-A*68:01, HLA-A*11:01, HLA-A*68:02
VKNGSIHLY	9	0.017	0.8473	Non-Allergen	Non-Toxin	-0.067	2.70	118.89	100.0	HLA-A*30:02, HLA-B*15:01, HLA-B*44:03, HLA-B*44:02, HLA-A*01:01, HLA-A*26:01, HLA-B*35:01, HLA-B*58:01, HLA-A*32:01, HLA-B*57:01, HLA-B*53:01, HLA-A*03:01, HLA-A*30:01, HLA-B*40:01, HLA-A*11:01, HLA-A*23:01

### Sheet: IFN-y inducing peptides
Supplementary Table 3b. Top common immunogenic IFN-gamma inducing CD8+ T cell epitopes across variants of concern (VOC) in nsp3 protein
peptide	length	Immunogenicty	Antigenicity	Allergenicity	IFN-y	IFN-y score	Toxicity	GRAVY	Instability Index	Alipathic Index	Half-Life (in hours)	MHC-I restriction
LTAFGLVAEW	10	0.28308	0.8139	Non-Allergen	POSITIVE	0.28836068	Non-Toxin	1.270	-6.03	127.00	5.5	HLA-B*57:01, HLA-B*58:01, HLA-B*53:01, HLA-A*32:01, HLA-A*26:01, HLA-B*35:01
LTAVVIPTK	9	0.23304	1.1167	Non-Allergen	POSITIVE	0.015818626	Non-Toxin	1.289	5.69	162.22	5.5	HLA-A*11:01, HLA-A*68:01, HLA-A*03:01, HLA-A*30:01, HLA-A*31:01, HLA-A*33:01, HLA-A*26:01, HLA-B*57:01, HLA-B*58:01, HLA-A*32:01, HLA-A*01:01, HLA-A*30:02
TAFGLVAEW	9	0.19168	1.0431	Non-Allergen	POSITIVE	0.31825858	Non-Toxin	0.989	-7.81	97.78	7.2	HLA-B*58:01, HLA-B*53:01, HLA-B*57:01, HLA-A*32:01, HLA-B*35:01, HLA-A*26:01, HLA-B*51:01, HLA-B*44:03, HLA-B*44:02, HLA-A*23:01, HLA-A*24:02, HLA-A*68:02, HLA-B*15:01, HLA-A*30:02, HLA-A*68:01, HLA-A*01:01, HLA-A*33:01
EAFEYYHTT	9	0.18165	0.6092	Non-Allergen	POSITIVE	0.51808917	Non-Toxin	-1.067	27.93	11.11	1.0	HLA-A*68:02, HLA-B*51:01, HLA-A*26:01, HLA-B*35:01, HLA-B*08:01, HLA-B*53:01, HLA-A*33:01, HLA-A*02:06
VVVNAANVY	9	0.10048	0.4078	Non-Allergen	POSITIVE	0.25731813	Non-Toxin	1.344	0.51	151.11	100.0	HLA-A*30:02, HLA-A*26:01, HLA-B*35:01, HLA-A*01:01, HLA-B*53:01, HLA-A*32:01, HLA-A*11:01, HLA-B*58:01, HLA-B*57:01, HLA-A*03:01, HLA-A*68:01
LEMELTPVV	9	0.08425	1.9688	Non-Allergen	POSITIVE	0.18578076	Non-Toxin	0.956	30.29	151.11	5.5	HLA-B*40:01, HLA-B*44:03, HLA-B*44:02, HLA-A*02:06, HLA-B*51:01, HLA-A*02:01, HLA-B*53:01, HLA-B*35:01, HLA-B*08:01
TLKGVEAVMY	10	0.07087	0.8282	Non-Allergen	POSITIVE	0.23644053	Non-Toxin	0.610	15.70	107.00	7.2	HLA-B*15:01, HLA-A*30:02, HLA-A*26:01, HLA-A*01:01, HLA-A*03:01, HLA-B*35:01, HLA-A*32:01
SYLFQHANL	9	0.06109	0.5840	Non-Allergen	POSITIVE	0.025976808	Non-Toxin	-0.011	8.89	97.78	1.9	HLA-A*24:02, HLA-A*23:01, HLA-B*08:01, HLA-A*32:01, HLA-A*30:01, HLA-A*33:01, HLA-A*31:01, HLA-A*30:02

### Sheet: Variant specific peptides
Supplementary Table 3c. Top immunogenic variant specific epitopes in nsp3 protein
Variant	Peptide	Length	Immunogenicity	Antigenicity	Allergenicity	IFN-y	Toxicity	GRAVY	Instability Index	Alipathic Index	Half-Life (in hours)	MHC-I alleles
B.1.1.7	STQLGIEFLK	10	0.30041	1.2639	Non-Allergen	NEGATIVE	Non-Toxin	0.21	28.42	117	1.9	HLA-A*11:01, HLA-A*03:01, HLA-A*68:01, HLA-A*30:01, HLA-A*31:01, HLA-A*01:01, HLA-A*33:01, HLA-A*32:01
B.1.1.7	GEADNFCAL	9	0.11628	0.7716	Non-Allergen	POSITIVE	Non-Toxin	0.2	−25.62	65.56	30	HLA-B*40:01, HLA-B*44:03, HLA-B*44:02, HLA-B*15:01, HLA-A*02:06, HLA-B*08:01
