## Supplementary Table 4 for "Design of Peptide Vaccine for COVID19: CD8+ and CD4+ T cell epitopes from SARS-CoV-2 open-reading-frame protein variants"

### Sheet: Peptides without IFN-y filter
Supplementary Table 4a. Top common immunogenic CD8+ T cell epitopes across variants of concern (VOC) in ORF3a protein, excluding IFN-gamma filter
Peptide	Length	Immunogenicity	Antigenicity	Allergenicity	Toxicity	GRAVY	Instability Index	Alipathic Index	Half-Life (in hours)	MHC-I restriction
GVEHVTFFIY	10	0.42981	0.5778	Non-Allergen	Non-Toxin	0.940	5.31	97.00	30.0	HLA-A*01:01, HLA-B*44:03, HLA-B*44:02, HLA-A*30:02, HLA-A*26:01, HLA-A*11:01, HLA-B*15:01, HLA-B*40:01
SINFVRIIM	9	0.3947	0.8361	Non-Allergen	Non-Toxin	1.010	37.91	162.22	1.9	HLA-A*32:01, HLA-B*07:02, HLA-A*30:01, HLA-A*26:01, HLA-A*30:02, HLA-B*35:01, HLA-B*15:01, HLA-B*08:01, HLA-A*68:02
VEHVTFFIY	9	0.3766	0.5216	Non-Allergen	Non-Toxin	1.089	4.79	107.78	100.0	HLA-B*44:03, HLA-B*44:02, HLA-A*30:02, HLA-B*40:01, HLA-B*15:01, HLA-A*01:01, HLA-B*35:01, HLA-B*53:01, HLA-A*26:01
HVTFFIYNK	9	0.36278	0.9862	Non-Allergen	Non-Toxin	0.189	39.48	75.56	3.5	HLA-A*68:01, HLA-A*11:01, HLA-A*03:01, HLA-A*33:01, HLA-A*31:01, HLA-A*30:01, HLA-A*32:01, HLA-A*26:01
RIFTIGTVTL	10	0.33372	0.7811	Non-Allergen	Non-Toxin	1.280	-7.98	146.00	1.0	HLA-A*32:01, HLA-A*02:03, HLA-A*02:06, HLA-A*02:01, HLA-A*24:02, HLA-A*23:01, HLA-B*15:01, HLA-A*30:01, HLA-B*07:02, HLA-A*68:02, HLA-B*57:01, HLA-B*58:01, HLA-A*30:02, HLA-A*03:01
DTGVEHVTFF	10	0.32156	0.5690	Non-Allergen	Non-Toxin	0.200	-18.21	58.00	1.1	HLA-A*26:01, HLA-A*68:02, HLA-B*53:01, HLA-A*01:01, HLA-B*35:01, HLA-B*51:01, HLA-B*57:01, HLA-B*58:01
GVEHVTFFI	9	0.30899	0.5199	Non-Allergen	Non-Toxin	1.189	4.79	107.78	30.0	HLA-A*02:06, HLA-A*68:02, HLA-A*02:01, HLA-A*32:01
TGVEHVTFF	9	0.28567	0.6777	Non-Allergen	Non-Toxin	0.611	-4.64	64.44	7.2	HLA-B*53:01, HLA-A*26:01, HLA-B*35:01, HLA-B*51:01, HLA-B*58:01, HLA-B*15:01, HLA-A*24:02, HLA-A*23:01, HLA-B*57:01, HLA-B*08:01, HLA-A*32:01, HLA-A*30:02, HLA-A*02:06
IFTIGTVTLK	10	0.28246	1.3956	Non-Allergen	Non-Toxin	1.340	-16.47	146.00	20.0	HLA-A*11:01, HLA-A*03:01, HLA-A*68:01, HLA-A*30:01, HLA-A*31:01, HLA-A*33:01
GWLIVGVALL	10	0.26892	1.0419	Non-Allergen	Non-Toxin	2.440	16.70	224.00	30.0	HLA-A*02:01, HLA-A*02:03, HLA-A*23:01, HLA-A*24:02
INFVRIIMRL	10	0.26686	0.6626	Non-Allergen	Non-Toxin	1.370	-13.57	185.00	20.0	HLA-A*23:01, HLA-A*24:02
INFVRIIMR	9	0.26494	0.7646	Non-Allergen	Non-Toxin	1.100	-16.19	162.22	20.0	HLA-A*33:01, HLA-A*31:01, HLA-A*68:01, HLA-A*11:01, HLA-A*30:01, HLA-A*03:01
GWLIVGVAL	9	0.26012	1.2328	Non-Allergen	Non-Toxin	2.289	17.44	205.56	30.0	HLA-A*23:01, HLA-A*24:02
RATATIPIQA	10	0.25357	0.6852	Non-Allergen	Non-Toxin	0.340	6.12	108.00	1.0	HLA-A*30:01, HLA-A*68:02, HLA-A*02:06, HLA-B*58:01, HLA-A*30:02, HLA-A*02:03
DYQIGGYTEK	10	0.2501	1.4591	Non-Allergen	Non-Toxin	-1.400	23.62	39.00	1.1	HLA-A*33:01, HLA-A*68:01, HLA-A*11:01, HLA-A*31:01
ATATIPIQA	9	0.21556	0.5688	Non-Allergen	Non-Toxin	0.878	5.69	120.00	4.4	HLA-A*68:02, HLA-A*02:06, HLA-A*30:01, HLA-A*02:03, HLA-A*02:01, HLA-A*30:02, HLA-A*11:01, HLA-A*01:01, HLA-B*58:01, HLA-A*03:01, HLA-A*68:01, HLA-A*32:01, HLA-A*26:01, HLA-B*57:01, HLA-B*40:01
EEHVQIHTID	10	0.20981	0.4595	Non-Allergen	Non-Toxin	-0.790	38.86	107.00	1.0	HLA-B*44:03, HLA-B*44:02
DFVRATATI	9	0.19582	0.5047	Non-Allergen	Non-Toxin	0.633	0.51	97.78	1.1	HLA-A*24:02, HLA-A*23:01, HLA-B*51:01, HLA-B*08:01, HLA-A*68:02
LLLVAAGLEA	10	0.19518	0.8397	Non-Allergen	Non-Toxin	2.090	9.00	215.00	5.5	HLA-A*02:01, HLA-A*02:03
WLIVGVALL	9	0.18314	1.2686	Non-Allergen	Non-Toxin	2.756	3.73	248.89	2.8	HLA-A*02:01, HLA-A*02:03, HLA-A*02:06, HLA-B*08:01
FTIGTVTLK	9	0.18024	2.0317	Non-Allergen	Non-Toxin	0.989	-19.41	118.89	1.1	HLA-A*68:01, HLA-A*11:01, HLA-A*03:01, HLA-A*26:01, HLA-A*30:01, HLA-A*33:01, HLA-A*31:01, HLA-A*68:02, HLA-A*01:01, HLA-A*30:02
LLVAAGLEA	9	0.17191	0.7717	Non-Allergen	Non-Toxin	1.900	8.89	195.56	5.5	HLA-A*02:03, HLA-A*02:01, HLA-A*02:06
NLLLLFVTV	9	0.14216	0.6739	Non-Allergen	Non-Toxin	2.467	-0.54	237.78	1.4	HLA-A*02:01, HLA-A*02:06, HLA-A*02:03, HLA-B*08:01, HLA-A*68:02, HLA-A*32:01, HLA-B*51:01
LIVGVALLAV	10	0.12886	0.8304	Non-Allergen	Non-Toxin	3.170	-7.98	263.00	5.5	HLA-A*02:03, HLA-A*02:06, HLA-A*02:01
IVGVALLAVF	10	0.12654	0.5109	Non-Allergen	Non-Toxin	3.070	-7.98	224.00	20.0	HLA-B*15:01, HLA-B*57:01
HLLLVAAGL	9	0.11509	0.8261	Non-Allergen	Non-Toxin	2.156	8.89	227.78	3.5	HLA-A*02:01, HLA-A*02:03, HLA-A*02:06, HLA-B*08:01, HLA-A*32:01
LIVGVALLA	9	0.10869	0.6997	Non-Allergen	Non-Toxin	3.056	-9.98	260.00	5.5	HLA-A*02:06, HLA-A*68:02, HLA-A*02:01, HLA-A*02:03
YQIGGYTEKW	10	0.10174	0.4098	Non-Allergen	Non-Toxin	-1.140	23.62	39.00	2.8	HLA-B*58:01, HLA-A*32:01, HLA-B*53:01, HLA-B*57:01, HLA-A*23:01, HLA-B*15:01, HLA-B*44:03, HLA-B*44:02, HLA-A*24:02, HLA-A*26:01, HLA-B*40:01, HLA-A*02:06, HLA-A*30:02, HLA-B*35:01
IVGVALLAV	9	0.0937	0.9023	Non-Allergen	Non-Toxin	3.100	-9.98	248.89	20.0	HLA-A*02:06, HLA-A*02:01, HLA-A*02:03, HLA-A*68:02, HLA-A*32:01, HLA-B*51:01
SEHDYQIGGY	10	0.0901	1.0393	Non-Allergen	Non-Toxin	-1.340	24.57	39.00	1.9	HLA-B*44:03, HLA-B*44:02, HLA-A*30:02, HLA-A*01:01, HLA-A*26:01, HLA-B*40:01, HLA-B*15:01, HLA-B*35:01
VGVALLAVF	9	0.08867	0.5514	Non-Allergen	Non-Toxin	2.911	-0.54	205.56	100.0	HLA-B*58:01, HLA-B*15:01, HLA-B*57:01, HLA-A*23:01, HLA-A*24:02, HLA-B*35:01, HLA-B*53:01, HLA-B*51:01
EHDYQIGGY	9	0.06436	1.0544	Non-Allergen	Non-Toxin	-1.400	4.79	43.33	1.0	HLA-A*01:01, HLA-A*30:02, HLA-A*26:01, HLA-B*35:01, HLA-B*44:02, HLA-B*44:03, HLA-B*53:01
FTIGTVTLKQ	10	0.05648	1.7290	Non-Allergen	Non-Toxin	0.540	7.21	107.00	1.1	HLA-A*68:01, HLA-A*11:01, HLA-A*03:01, HLA-A*26:01
SEHDYQIGG	9	0.0523	1.2120	Non-Allergen	Non-Toxin	-1.344	35.62	43.33	1.9	HLA-B*44:03, HLA-B*44:02, HLA-B*44:03, HLA-A*30:02, HLA-A*01:01, HLA-B*44:02, HLA-A*26:01, HLA-B*40:01, HLA-B*15:01, HLA-B*40:01, HLA-B*35:01
YSHLLLVAA	9	0.0358	0.6847	Non-Allergen	Non-Toxin	1.544	8.89	184.44	2.8	HLA-A*68:02, HLA-A*02:06, HLA-B*08:01, HLA-B*51:01, HLA-A*02:03, HLA-B*35:01, HLA-A*30:01
KNPLLYDANY	10	0.02096	0.4500	Non-Allergen	Non-Toxin	-0.920	29.80	88.00	1.3	HLA-B*35:01, HLA-A*30:02, HLA-B*53:01, HLA-A*01:01

### Sheet: IFN-y inducing epitopes
Supplementary Table 4b. Top common immunogenic IFN-y inducing CD8+ T cell epitopes across variants of concern (VOC) in ORF3a protein
Peptide	Length	Immunogenicity	Antigenicity	Allergenicity	IFN-y	IFN-y score	Toxicity	GRAVY	Instability Index	Alipathic Index	Half-Life (in hours)	MHC-I alleles
GWLIVGVALL	10	0.26892	1.0419	Non-Allergen	POSITIVE	0.16520562	Non-Toxin	2.440	16.70	224.00	30.0	HLA-A*02:01, HLA-A*02:03, HLA-A*23:01, HLA-A*24:02
GWLIVGVAL	9	0.26012	1.2328	Non-Allergen	POSITIVE	0.042798139	Non-Toxin	2.289	17.44	205.56	30.0	HLA-A*23:01, HLA-A*24:02
RATATIPIQA	10	0.25357	0.6852	Non-Allergen	POSITIVE	0.1534345	Non-Toxin	0.340	6.12	108.00	1.0	HLA-A*30:01, HLA-A*68:02, HLA-A*02:06, HLA-B*58:01, HLA-A*30:02, HLA-A*02:03
ATATIPIQA	9	0.21556	0.5688	Non-Allergen	POSITIVE	0.09880803	Non-Toxin	0.878	5.69	120.00	4.4	HLA-A*68:02, HLA-A*02:06, HLA-A*30:01, HLA-A*02:03, HLA-A*02:01, HLA-A*30:02, HLA-A*11:01, HLA-A*01:01, HLA-B*58:01, HLA-A*03:01, HLA-A*68:01, HLA-A*32:01, HLA-A*26:01, HLA-B*57:01, HLA-B*40:01
DFVRATATI	9	0.19582	0.5047	Non-Allergen	POSITIVE	0.23803505	Non-Toxin	0.633	0.51	97.78	1.1	HLA-A*24:02, HLA-A*23:01, HLA-B*51:01, HLA-B*08:01, HLA-A*68:02
LLLVAAGLEA	10	0.19518	0.8397	Non-Allergen	POSITIVE	0.31475699	Non-Toxin	2.090	9.00	215.00	5.5	HLA-A*02:01, HLA-A*02:03
LLVAAGLEA	9	0.17191	0.7717	Non-Allergen	POSITIVE	0.25349515	Non-Toxin	1.900	8.89	195.56	5.5	HLA-A*02:03, HLA-A*02:01, HLA-A*02:06
NLLLLFVTV	9	0.14216	0.6739	Non-Allergen	POSITIVE	0.71679098	Non-Toxin	2.467	-0.54	237.78	1.4	HLA-A*02:01, HLA-A*02:06, HLA-A*02:03, HLA-B*08:01, HLA-A*68:02, HLA-A*32:01, HLA-B*51:01
LIVGVALLAV	10	0.12886	0.8304	Non-Allergen	POSITIVE	0.23046842	Non-Toxin	3.170	-7.98	263.00	5.5	HLA-A*02:03, HLA-A*02:06, HLA-A*02:01
HLLLVAAGL	9	0.11509	0.8261	Non-Allergen	POSITIVE	0.1682633	Non-Toxin	2.156	8.89	227.78	3.5	HLA-A*02:01, HLA-A*02:03, HLA-A*02:06, HLA-B*08:01, HLA-A*32:01
IVGVALLAV	9	0.0937	0.9023	Non-Allergen	POSITIVE	0.095795638	Non-Toxin	3.100	-9.98	248.89	20.0	HLA-A*02:06, HLA-A*02:01, HLA-A*02:03, HLA-A*68:02, HLA-A*32:01, HLA-B*51:01

### Sheet: Variant specific peptides
Supplementary Table 4c. Top immunogenic variant specific peptides in ORF3a protein
Variant	Peptide	Length	Immunogenicity	Antigenicity	Allergenicity	IFN-y	Toxicity	GRAVY	Instability Index	Alipathic Index	Half-Life (in hours)	MHC-I alleles
B.1.617.2	TPLDFVRATA	10	0.27734	1.3025	Non-Allergen	POSITIVE	Non-Toxin	0.34	1.46	88	7.2	HLA-B*07:02, HLA-B*51:01, HLA-B*35:01, HLA-B*53:01
B.1.617.2	TPLDFVRAT	9	0.23812	1.5889	Non-Allergen	POSITIVE	Non-Toxin	0.178	0.51	86.67	7.2	HLA-B*35:01, HLA-B*51:01, HLA-B*07:02, HLA-B*53:01, HLA-B*08:01
B.1.617.2	ATPLDFVRAT	10	0.22624	1.4328	Non-Allergen	POSITIVE	Non-Toxin	0.34	1.46	88	4.4	HLA-B*07:02
B.1.617.2	DATPLDFVRA	10	0.18752	1.4757	Non-Allergen	POSITIVE	Non-Toxin	0.06	1.46	88	1.1	HLA-A*68:02, HLA-B*51:01
B.1.617.2	ATPLDFVRA	9	0.18212	1.2437	Non-Allergen	POSITIVE	Non-Toxin	0.456	0.51	97.78	4.4	HLA-A*68:02, HLA-A*02:06, HLA-A*02:03
B.1.617.2	KDATPLDFVR	10	0.17396	1.3986	Non-Allergen	NEGATIVE	Non-Toxin	−0.51	1.46	78	1.3	HLA-A*31:01, HLA-A*68:01, HLA-A*33:01, HLA-A*11:01
B.1.617.2	DATPLDFVR	9	0.13444	1.5848	Non-Allergen	NEGATIVE	Non-Toxin	−0.133	0.51	86.67	1.1	HLA-A*33:01, HLA-A*68:01, HLA-B*35:01, HLA-A*26:01, HLA-A*31:01
										−
