## Supplementary Table 5 for "Design of Peptide Vaccine for COVID19: CD8+ and CD4+ T cell epitopes from SARS-CoV-2 open-reading-frame protein variants"

### Sheet: Peptides without IFN-y filter
Supplementary Table 5a. Top common immunogenic CD8+ T cell epitopes across variants of concern (VOC) in nsp12 protein, excluding IFN-gamma filter
Peptide	Length	Immunogenicity	Antigenicity	Allergenicity	Toxicity	GRAVY	Instability Index	Alipathic Index	Half-Life (in hours)	MHC-I alleles
AMRNAGIVGV	10	0.26131	1.3670	Non-Allergen	Non-Toxin	0.960	-11.67	117.00	4.4	HLA-A*02:03, HLA-A*02:01, HLA-A*02:06, HLA-A*30:01
RQLLFVVEV	9	0.23144	0.8160	Non-Allergen	Non-Toxin	1.278	30.29	183.33	1.0	HLA-A*02:06, HLA-A*02:01, HLA-A*32:01, HLA-A*02:03, HLA-B*40:01, HLA-B*15:01, HLA-A*30:02, HLA-A*30:01, HLA-A*23:01, HLA-A*24:02, HLA-B*44:03, HLA-B*51:01, HLA-A*31:01, HLA-A*68:02, HLA-B*44:02, HLA-B*08:01
RAFDIYNDK	9	0.19394	0.5993	Non-Allergen	Non-Toxin	-1.233	13.17	54.44	1.0	HLA-A*30:01, HLA-A*11:01, HLA-A*03:01, HLA-A*68:01, HLA-A*31:01, HLA-A*30:02, HLA-A*32:01
ATVVIGTSK	9	0.15254	0.7566	Non-Allergen	Non-Toxin	0.911	-0.54	118.89	4.4	HLA-A*11:01, HLA-A*03:01, HLA-A*30:01, HLA-A*68:01, HLA-A*31:01, HLA-A*26:01, HLA-A*32:01, HLA-A*30:02
YSDVENPHL	9	0.14969	0.5020	Non-Allergen	Non-Toxin	-1.044	5.69	75.56	2.8	HLA-A*01:01, HLA-A*02:06, HLA-A*02:01, HLA-B*58:01, HLA-B*51:01, HLA-B*53:01, HLA-B*35:01, HLA-A*68:02, HLA-B*08:01, HLA-B*40:01, HLA-B*07:02, HLA-B*57:01, HLA-A*24:02, HLA-A*02:03
VYANLGERV	9	0.14203	0.8457	Non-Allergen	Non-Toxin	0.089	18.44	118.89	100.0	HLA-A*24:02, HLA-A*23:01
LFVVEVVDKY	10	0.12422	0.6445	Non-Allergen	Non-Toxin	1.120	-14.52	155.00	5.5	HLA-A*26:01, HLA-A*30:02, HLA-A*01:01, HLA-B*15:01, HLA-B*35:01, HLA-B*53:01, HLA-B*58:01, HLA-B*57:01, HLA-A*68:01
SSVELKHFFF	10	0.091	1.4503	Non-Allergen	Non-Toxin	0.420	9.40	68.00	1.9	HLA-B*57:01, HLA-B*58:01, HLA-A*32:01, HLA-A*01:01, HLA-A*23:01, HLA-A*26:01, HLA-A*24:02, HLA-B*53:01, HLA-B*15:01, HLA-A*30:02
FVVEVVDKY	9	0.08593	0.6617	Non-Allergen	Non-Toxin	0.822	-17.24	128.89	1.1	HLA-A*26:01M, HLA-B*35:01, HLA-B*15:01, HLA-B*53:01, HLA-A*30:02, HLA-A*01:01, HLA-A*68:01, HLA-B*58:01, HLA-A*68:02, HLA-A*32:01, HLA-A*02:06, HLA-B*57:01, HLA-A*11:01, HLA-B*44:03, HLA-B*44:02, HLA-A*02:01, HLA-B*51:01, HLA-A*33:01, HLA-A*03:01, HLA-A*23:01
SAKNRARTV	9	0.07708	0.9661	Non-Allergen	Non-Toxin	-1.122	8.89	54.44	1.9	HLA-B*08:01, HLA-B*51:01, HLA-A*30:01, HLA-B*07:02, HLA-A*02:03, HLA-A*30:02, HLA-A*26:01
ADVFHLYLQY	10	0.07138	0.5152	Non-Allergen	Non-Toxin	0.360	25.57	117.00	4.4	HLA-A*30:02, HLA-A*26:01, HLA-A*11:01, HLA-A*01:01, HLA-A*32:01, HLA-A*03:01, HLA-B*44:02, HLA-B*44:03, HLA-B*15:01, HLA-B*57:01, HLA-A*68:01, HLA-B*35:01
NPHLMGWDY	9	0.06014	0.9515	Non-Allergen	Non-Toxin	-0.967	19.40	43.33	1.4	HLA-B*35:01, HLA-B*53:01, HLA-A*26:01, HLA-A*01:01, HLA-B*07:02, HLA-B*51:01
DALFAYTKR	9	0.05558	1.2074	Non-Allergen	Non-Toxin	-0.411	35.68	65.56	1.1	HLA-A*33:01, HLA-A*68:01, HLA-A*26:01, HLA-A*31:01
FVVEVVDKYF	10	0.03127	0.5219	Non-Allergen	Non-Toxin	1.020	-14.52	116.00	1.1	HLA-A*26:01, HLA-B*53:01, HLA-B*35:01, HLA-B*57:01, HLA-B*15:01, HLA-B*58:01, HLA-A*23:01, HLA-A*68:02, HLA-A*02:06, HLA-A*32:01, HLA-A*24:02, HLA-A*01:01
MASLVLARK	9	0.02816	1.3011	Non-Allergen	Non-Toxin	0.900	22.60	141.11	30.0	HLA-A*68:01, HLA-A*11:01, HLA-A*03:01, HLA-A*30:01, HLA-A*33:01, HLA-A*31:01, HLA-B*58:01, HLA-A*26:01
VPFVVSTGY	9	0.01657	1.1641	Non-Allergen	Non-Toxin	1.178	32.82	96.67	100.0	HLA-B*35:01, HLA-B*53:01, HLA-A*26:01, HLA-B*51:01, HLA-B*07:02, HLA-A*30:02, HLA-A*01:01, HLA-B*15:01, HLA-B*44:03, HLA-A*68:01, HLA-B*44:02, HLA-B*58:01, HLA-A*32:01
HLYLQYIRK	9	0.01392	0.4920	Non-Allergen	Non-Toxin	-0.622	36.73	130.00	3.5	HLA-A*03:01, HLA-A*11:01, HLA-A*30:01, HLA-A*68:01, HLA-A*31:01, HLA-A*33:01, HLA-A*32:01, HLA-A*30:02
MTNRQFHQK	9	0.007	0.5341	Non-Allergen	Non-Toxin	-2.011	2.01	0.00	30.0	HLA-A*11:01, HLA-A*30:01, HLA-A*03:01, HLA-A*68:01, HLA-A*31:01, HLA-A*33:01, HLA-A*01:01, HLA-A*30:02, HLA-A*32:01, HLA-A*26:01, HLA-B*57:01, HLA-B*58:01
GTGTSTDVVY	10	0.0066	0.7880	Non-Allergen	Non-Toxin	-0.010	-24.01	58.00	30.0	HLA-A*01:01, HLA-A*30:02, HLA-B*15:01, HLA-B*58:01, HLA-A*26:01, HLA-A*11:01, HLA-B*57:01, HLA-B*35:01

### Sheet: IFN-y inducing epitopes
Supplementary Table 5b. Top common immunogenic IFN-y inducing CD8+ T cell epitopes across variants of concern (VOC) in nsp12 protein
Peptide	Length	Immunogenicity	Antigenicity	IFN-y	IFN-y score	Allergenicity	Toxicity	GRAVY	Instability Index	Alipathic Index	Half-Life (in hours)	MHC-I restriction
VYANLGERV	9	0.14203	0.8457	POSITIVE	0.34840524	Non-Allergen	Non-Toxin	0.089	18.44	118.89	100.0	HLA-A*24:02, HLA-A*23:01
SAKNRARTV	9	0.07708	0.9661	POSITIVE	0.027149274	Non-Allergen	Non-Toxin	-1.122	8.89	54.44	1.9	HLA-B*08:01, HLA-B*51:01, HLA-A*30:01, HLA-B*07:02, HLA-A*02:03, HLA-A*30:02, HLA-A*26:01
NPHLMGWDY	9	0.06014	0.9515	POSITIVE	0.033323078	Non-Allergen	Non-Toxin	-0.967	19.40	43.33	1.4	HLA-B*35:01, HLA-B*53:01, HLA-A*26:01, HLA-A*01:01, HLA-B*07:02, HLA-B*51:01
MASLVLARK	9	0.02816	1.3011	POSITIVE	0.29056655	Non-Allergen	Non-Toxin	0.900	22.60	141.11	30.0	HLA-A*68:01, HLA-A*11:01, HLA-A*03:01, HLA-A*30:01, HLA-A*33:01, HLA-A*31:01, HLA-B*58:01, HLA-A*26:01

### Sheet: Variant specific peptides
Supplementary Table 5c. Top immunogenic variant specific peptides in nsp12 protein
Variant	Peptide	Length	Immunogenicity score	Antigenicity	Allergenicity	Toxicity	GRAVY	Instability index	Alipathic Index	Half-Life (in hours)	HLA-I restriction
P.1, B.1.1.7, B.1.351, B.1.617.2	FPLTSFGPL	9	0.00668	1.0252	Non-Allergen	Non-Toxin	0.9	30.29	86.67	1.1	HLA-B*07:02, HLA-B*35:01, HLA-B*51:01, HLA-B*53:01, HLA-B*08:01
P.1, B.1.1.7, B.1.351, B.1.617.2	FPLTSFGPLV	10	0.00442	0.8628	Non-Allergen	Non-Toxin	1.23	28.26	107	1.1	HLA-B*51:01, HLA-B*53:01, HLA-A*02:01, HLA-A*02:03, HLA-B*07:02, HLA-A*02:06, HLA-B*35:01, HLA-A*68:02
