## Supplementary Table 6 for "Design of Peptide Vaccine for COVID19: CD8+ and CD4+ T cell epitopes from SARS-CoV-2 open-reading-frame protein variants"

### Sheet: Top epitopes without IFN-y 
Supplementary Table 6a. Top common immunogenic CD8+ T cell epitopes in ORF9b excluding IFN-gamma filter
Peptide	Length	Immunogenicity	Antigenicity	Allergenicity	Toxicity	GRAVY	Instability index	Alipathic index	Half-life (in hours)	HLA-I restriction
DEFVVVTVK	9	0.21548	1.2298	Non-Allergen	Non-Toxin	0.889	-3.74	128.89	1.1	HLA-B*44:03, HLA-B*44:02, HLA-A*33:01, HLA-B*40:01, HLA-A*68:01
HPALRLVDP	9	0.0893	0.9710	Non-Allergen	Non-Toxin	-0.089	31.79	130.00	3.5	HLA-B*07:02, HLA-B*08:01, HLA-B*35:01, HLA-B*51:01
DKAFQLTPI	9	0.03354	1.5255	Non-Allergen	Non-Toxin	-0.033	-0.54	97.78	1.1	HLA-B*51:01
LAVTRMENA	9	0.01828	1.0522	Non-Allergen	Non-Toxin	0.144	-0.54	97.78	5.5	HLA-A*68:02, HLA-B*51:01
AVTRMENAV	9	0.00533	0.5350	Non-Allergen	Non-Toxin	0.189	-0.54	86.67	4.4	HLA-A*02:06, HLA-A*68:02, HLA-A*02:03, HLA-A*02:01

### Sheet: Top IFN-y inducing epitopes
Supplementary Table 6b. Top common immunogenic IFN-y inducing CD8+ T cell epitopes in ORF9b
Peptide	Length	Immunogenicity	Antigenicity	Allergenicity	IFN-y	IFN-y score	Toxicity	GRAVY	Instability index	Alipathic index	Half-life (in hours)	HLA-I restriction
HPALRLVDP	9	0.0893	0.9710	Non-Allergen	POSITIVE	0.35581096	Non-Toxin	-0.089	31.79	130.00	3.5	HLA-B*07:02, HLA-B*08:01, HLA-B*35:01, HLA-B*51:01
DKAFQLTPI	9	0.03354	1.5255	Non-Allergen	POSITIVE	0.034716809	Non-Toxin	-0.033	-0.54	97.78	1.1	HLA-B*51:01
AVTRMENAV	9	0.00533	0.5350	Non-Allergen	POSITIVE	0.85313893	Non-Toxin	0.189	-0.54	86.67	4.4	HLA-A*02:06, HLA-A*68:02, HLA-A*02:03, HLA-A*02:01
