## Supplementary Table 7 for "Design of Peptide Vaccine for COVID19: CD8+ and CD4+ T cell epitopes from SARS-CoV-2 open-reading-frame protein variants"

### Sheet: Sheet1
Supplementary Table 7a. Top common IFN-y inducing CD4+ T cell epitopes across VOC
Protein	Peptide	Start	End	Length	Percentile Rank	IFN-y	IFN-y score	Toxicity	Allergeniciy	Antigenicity	Instability Index	GRAVY	Half-Life (in hours)	Alipathic Index	HLA-II restriction
nsp3	FISNSWLMWLIINLV	1540	1554	15	0.05	POSITIVE	0.39494215	Non-Toxin	Non-Allergen	0.5178	25.79	1.560	1.1	175.33	HLA-DQA1*01:01, HLA-DQB1*05:01, HLA-DPA1*03:01, HLA-DPB1*04:02, HLA-DPA1*01:03, HLA-DPB1*02:01, HLA-DPA1*01:03, HLA-DPB1*04:01
nsp3	HFISNSWLMWLIINL	1539	1553	15	0.05	POSITIVE	0.26451152	Non-Toxin	Non-Allergen	0.5080	18.87	1.067	3.5	156.00	HLA-DQA1*01:01, HLA-DQB1*05:01, HLA-DPA1*01:03, HLA-DPB1*04:01, HLA-DPA1*03:01, HLA-DPB1*04:02, HLA-DPA1*01:03, HLA-DPB1*02:01, HLA-DQA1*01:02, HLA-DQB1*06:02, HLA-DRB3*02:02
nsp3	ISNSWLMWLIINLVQ	1541	1555	15	0.07	POSITIVE	0.15876887	Non-Toxin	Non-Allergen	0.5492	25.79	1.140	20.00	175.33	HLA-DQA1*01:01, HLA-DQB1*05:01, HLA-DPA1*03:01, HLA-DPB1*04:02, HLA-DRB1*04:05, HLA-DRB1*04:01
nsp3	SNSWLMWLIINLVQM	1542	1556	15	0.07	POSITIVE	0.17139224	Non-Toxin	Non-Allergen	0.5277	25.79	0.967	1.9	149.33	HLA-DQA1*01:01, HLA-DQB1*05:01, HLA-DPA1*03:01, HLA-DPB1*04:02, HLA-DRB1*04:05, HLA-DRB1*04:01
nsp3	FGLVAEWFLAYILFT	1503	1517	15	0.15	POSITIVE	0.063061346	Non-Toxin	Non-Allergen	0.6021	12.15	1.687	1.1	136.67	HLA-DPA1*01:03, HLA-DPB1*02:01, HLA-DPA1*01:03, HLA-DPB1*04:01, HLA-DQA1*01:01, HLA-DQB1*05:01, HLA-DPA1*03:01, HLA-DPB1*04:02, HLA-DPA1*02:01, HLA-DPB1*01:01, HLA-DPA1*02:01, HLA-DPB1*05:01, HLA-DQA1*05:01, HLA-DQB1*02:01
nsp3	TAFGLVAEWFLAYIL	1501	1515	15	0.2	POSITIVE	0.29329364	Non-Toxin	Non-Allergen	0.4731	12.15	1.620	7.2	143.33	HLA-DPA1*01:03, HLA-DPB1*02:01, HLA-DPA1*01:03, HLA-DPB1*04:01, HLA-DQA1*01:01, HLA-DQB1*05:01, HLA-DQA1*05:01, HLA-DQB1*02:01, HLA-DPA1*02:01, HLA-DPB1*01:01, HLA-DPA1*03:01, HLA-DPB1*04:02, HLA-DPA1*02:01, HLA-DPB1*05:01
nsp3	LTAFGLVAEWFLAYI	1500	1514	15	0.27	POSITIVE	0.21038898	Non-Toxin	Non-Allergen	0.4556	-0.69	1.620	5.5	143.33	HLA-DPA1*01:03, HLA-DPB1*02:01, HLA-DQA1*05:01, HLA-DQB1*02:01, HLA-DPA1*01:03, HLA-DPB1*04:01, HLA-DQA1*01:01, HLA-DQB1*05:01, HLA-DPA1*03:01, HLA-DPB1*04:02, HLA-DPA1*02:01, HLA-DPB1*01:01, HLA-DQA1*03:01, HLA-DQB1*03:02
nsp3	VITFDNLKTLLSLRE	732	746	15	0.29	POSITIVE	0.057587838	Non-Toxin	Non-Allergen	0.5793	32.97	0.373	100.00	149.33	HLA-DRB1*04:01, HLA-DRB1*11:01, HLA-DRB1*04:05
nsp3	PTVVVNAANVYLKHG	236	250	15	0.33	POSITIVE	0.091724496	Non-Toxin	Non-Allergen	0.7450	-8.27	0.407	>20	116.67	HLA-DRB1*13:02, HLA-DRB3*02:02, HLA-DRB1*08:02, HLA-DQA1*01:02, HLA-DQB1*06:02
nsp3	DLTAFGLVAEWFLAY	1499	1513	15	0.38	POSITIVE	0.10563848	Non-Toxin	Non-Allergen	0.5488	-0.69	1.087	1.1	117.33	HLA-DPA1*01:03, HLA-DPB1*02:01, HLA-DQA1*05:01, HLA-DQB1*02:01, HLA-DPA1*01:03, HLA-DPB1*04:01, HLA-DPA1*03:01, HLA-DPB1*04:02, HLA-DQA1*03:01, HLA-DQB1*03:02, HLA-DQA1*04:01, HLA-DQB1*04:02, HLA-DQA1*01:01, HLA-DQB1*05:01, HLA-DPA1*02:01, HLA-DPB1*01:01
nsp3	SYFAVHFISNSWLMW	1534	1548	15	0.39	POSITIVE	0.42456466	Non-Toxin	Non-Allergen	0.4186	10.65	0.640	1.9	78.00	HLA-DPA1*01:03, HLA-DPB1*04:01, HLA-DPA1*03:01, HLA-DPB1*04:02, HLA-DPA1*02:01, HLA-DPB1*01:01, HLA-DPA1*01:03, HLA-DPB1*02:01, HLA-DRB3*02:02, HLA-DRB1*15:01, HLA-DRB1*04:05
nsp3	AVHFISNSWLMWLII	1537	1551	15	0.4	POSITIVE	0.60577818	Non-Toxin	Non-Allergen	0.4454	18.87	1.447	4.4	156.00	HLA-DPA1*01:03, HLA-DPB1*04:01, HLA-DRB3*02:02, HLA-DPA1*03:01, HLA-DPB1*04:02, HLA-DPA1*01:03, HLA-DPB1*02:01, HLA-DQA1*01:02, HLA-DQB1*06:02, HLA-DRB3*01:01, HLA-DQA1*01:01, HLA-DQB1*05:01
nsp3	EVITFDNLKTLLSLR	731	745	15	0.44	POSITIVE	0.40327501	Non-Toxin	Non-Allergen	0.5371	32.97	0.373	1.0	149.33	HLA-DRB1*04:01, HLA-DRB1*11:01, HLA-DPA1*03:01, HLA-DPB1*04:02, HLA-DRB1*04:05
nsp3	VHFISNSWLMWLIIN	1538	1552	15	0.55	POSITIVE	0.44466563	Non-Toxin	Non-Allergen	0.4643	18.87	1.093	100.00	149.33	HLA-DPA1*01:03, HLA-DPB1*04:01, HLA-DPA1*03:01, HLA-DPB1*04:02, HLA-DRB3*02:02, HLA-DQA1*01:01, HLA-DQB1*05:01, HLA-DPA1*01:03, HLA-DPB1*02:01 HLA-DQA1*01:02, HLA-DQB1*06:02
nsp3	MWLIINLVQMAPISA	1547	1561	15	0.6	POSITIVE	0.54257206	Non-Toxin	Non-Allergen	0.9266	38.63	1.493	30.00	162.67	HLA-DRB1*12:01, HLA-DRB4*01:01, HLA-DRB1*08:02, HLA-DRB3*02:02, HLA-DRB1*01:01, HLA-DRB1*09:01, HLA-DRB1*13:02
nsp3	FSYFAVHFISNSWLM	1533	1547	15	0.61	POSITIVE	0.47711422	Non-Toxin	Non-Allergen	0.4114	10.65	0.887	1.1	78.00	HLA-DPA1*01:03, HLA-DPB1*04:01, HLA-DPA1*03:01, HLA-DPB1*04:02, HLA-DPA1*02:01, HLA-DPB1*01:01, HLA-DPA1*01:03, HLA-DPB1*02:01, HLA-DRB1*04:05
nsp3	LIINLVQMAPISAMV	1549	1563	15	0.68	POSITIVE	0.48613644	Non-Toxin	Non-Allergen	0.6837	30.40	1.833	5.5	182.00	HLA-DRB1*01:01, HLA-DRB1*12:01, HLA-DRB4*01:01, HLA-DRB1*08:02, HLA-DRB1*09:01, HLA-DPA1*02:01/DPB1*14:01, HLA-DRB1*04:01, HLA-DRB3*02:02
nsp3	GSLIYSTAALGVLMS	1423	1437	15	0.75	POSITIVE	0.30884964	Non-Toxin	Non-Allergen	0.4672	38.63	1.360	30.00	136.67	HLA-DRB1*09:01, HLA-DRB1*07:01, HLA-DPA1*02:01, HLA-DPB1*14:01, HLA-DRB3*02:02, HLA-DRB1*01:01, HLA-DQA1*01:02, HLA-DQB1*06:02, HLA-DRB1*13:02
nsp3	CLGSLIYSTAALGVL	1421	1435	15	0.77	POSITIVE	0.35282643	Non-Toxin	Non-Allergen	0.5656	22.17	1.707	1.2	162.67	HLA-DRB1*07:01, HLA-DRB1*09:01, HLA-DPA1*02:01, HLA-DPB1*14:01, HLA-DRB3*02:02, HLA-DRB1*01:01, HLA-DRB1*13:02
nsp3	WLIINLVQMAPISAM	1548	1562	15	0.81	POSITIVE	0.52911219	Non-Toxin	Non-Allergen	0.9389	38.63	1.493	2.8	162.67	HLA-DRB1*12:01, HLA-DRB1*01:01, HLA-DRB1*08:02, HLA-DRB4*01:01, HLA-DRB1*09:01, HLA-DRB3*02:02, HLA-DPA1*02:01, HLA-DPB1*14:01
nsp3	LMWLIINLVQMAPIS	1546	1560	15	0.85	POSITIVE	0.36517623	Non-Toxin	Non-Allergen	1.0760	38.63	1.627	5.5	182.00	HLA-DRB1*12:01, HLA-DRB4*01:01, HLA-DRB1*04:05, HLA-DRB3*02:02
nsp3	ADNNCYLATALLTLQ	852	866	15	0.99	POSITIVE	0.19431489	Non-Toxin	Non-Allergen	0.6234	23.49	0.427	4.4	124.00	HLA-DPA1*01:03, HLA-DPB1*04:01, HLA-DPA1*03:01, HLA-DPB1*04:02, HLA-DPA1*02:01, HLA-DPB1*01:01
nsp3	LMAAYVDNSSLTIKK	1277	1291	15	0.99	POSITIVE	0.067666112	Non-Toxin	Non-Allergen	0.7068	14.72	0.227	5.5	110.67	HLA-DRB3*02:02, HLA-DRB1*04:01
nsp3	NVYLKHGGGVAGALN	244	258	15	1.1	POSITIVE	0.38751041	Non-Toxin	Non-Allergen	0.4284	2.53	0.173	1.4	104.00	HLA-DQA1*05:01, HLA-DQB1*03:01
nsp3	PLLSAGIFGADPIHS	329	343	15	1.1	POSITIVE	0.05769926	Non-Toxin	Non-Allergen	0.4343	0.58	0.713	>20	117.33	HLA-DQA1*05:01, HLA-DQB1*03:01
nsp3	SLIYSTAALGVLMSN	1424	1438	15	1.1	POSITIVE	0.16863889	Non-Toxin	Non-Allergen	0.4843	38.63	1.153	1.9	136.67	HLA-DRB1*07:01, HLA-DRB1*09:01, HLA-DPA1*02:01, HLA-DPB1*14:01, HLA-DQA1*01:02, HLA-DQB1*06:02, HLA-DRB1*01:01
nsp3	LKTLLSLREVRTIKV	738	752	15	1.2	POSITIVE	0.32188441	Non-Toxin	Non-Allergen	0.6373	5.19	0.373	5.5	168.67	HLA-DRB1*07:01, HLA-DRB1*04:05, HLA-DRB1*13:02
nsp3	SAGIFGADPIHSLRV	332	346	15	1.2	POSITIVE	0.24837266	Non-Toxin	Non-Allergen	0.5839	13.42	0.547	1.9	110.67	HLA-DRB3*01:01
nsp12	NLKYAISAKNRARTV	543	557	15	0.15	POSITIVE	0.59384444	Non-Toxin	Non-Allergen	1.3422	19.46	-0.580	1.4	91.33	HLA-DPA1*02:01, HLA-DPB1*14:01, HLA-DRB3*02:02, HLA-DRB5*01:01, HLA-DRB1*11:01, HLA-DRB1*09:01
nsp12	GLVASIKNFKSVLYY	774	788	15	0.46	POSITIVE	0.43106149	Non-Toxin	Non-Allergen	0.4166	-8.14	0.613	30.00	123.33	HLA-DRB1*15:01, HLA-DRB1*12:01, HLA-DRB1*04:01, HLA-DRB1*08:02
nsp12	LVASIKNFKSVLYYQ	775	789	15	0.58	POSITIVE	0.093707023	Non-Toxin	Non-Allergen	0.5134	-8.14	0.407	5.5	123.33	HLA-DRB1*15:01, HLA-DRB1*12:01, HLA-DPA1*02:01, HLA-DPB1*05:01, HLA-DRB1*04:01, HLA-DRB1*08:02
nsp12	VASIKNFKSVLYYQN	776	790	15	0.6	POSITIVE	0.29825337	Non-Toxin	Non-Allergen	0.5582	-8.14	-0.080	100.00	97.33	HLA-DRB1*15:01, HLA-DRB1*12:01, HLA-DPA1*02:01, HLA-DPB1*05:01, HLA-DRB1*08:02, HLA-DPA1*01:03, HLA-DPB1*04:01, HLA-DRB1*04:01, HLA-DRB1*04:05
nsp12	ASIKNFKSVLYYQNN	777	791	15	0.8	POSITIVE	0.25775961	Non-Toxin	Non-Allergen	0.5090	-8.14	-0.593	4.4	78.00	HLA-DRB1*15:01, HLA-DRB1*12:01, HLA-DPA1*02:01, HLA-DPB1*05:01, HLA-DPA1*01:03, HLA-DPB1*04:01, HLA-DRB1*08:02, HLA-DRB1*04:05, HLA-DRB1*04:01
nsp12	HFFFAQDGNAAISDY	439	453	15	0.85	POSITIVE	0.56014387	Non-Toxin	Non-Allergen	0.5297	9.60	-0.093	3.5	46.00	HLA-DRB3*01:01, HLA-DRB1*04:01, HLA-DRB3*02:02, HLA-DQA1*04:01, HLA-DQB1*04:02
nsp12	LKYAISAKNRARTVA	544	558	15	0.92	POSITIVE	0.65441232	Non-Toxin	Non-Allergen	1.1175	19.46	-0.227	5.5	98.00	HLA-DPA1*02:01, HLA-DPB1*14:01, HLA-DRB5*01:01, HLA-DRB3*02:02, HLA-DRB1*11:01
nsp12	PDILRVYANLGERVR	169	183	15	1.2	POSITIVE	0.26161469	Non-Toxin	Non-Allergen	0.4242	35.72	-0.333	>20	123.33	HLA-DRB3*02:02, HLA-DRB1*15:01, HLA-DRB1*13:02, HLA-DRB1*04:05
nsp12	SGNLLLDKRTTCFSV	384	398	15	1.4	POSITIVE	0.067096453	Non-Toxin	Non-Allergen	1.0422	19.75	0.140	1.9	97.33	HLA-DRB1*03:01
nsp12	NFKSVLYYQNNVFMS	781	795	15	1.5	POSITIVE	0.096870191	Non-Toxin	Non-Allergen	0.6860	26.81	-0.160	1.4	64.67	HLA-DRB1*15:01, HLA-DPA1*01:03, HLA-DPB1*04:01, HLA-DRB3*02:02, HLA-DRB1*04:01, HLA-DRB1*13:02, HLA-DPA1*02:01, HLA-DPB1*05:01
nsp12	ASGNLLLDKRTTCFS	383	397	15	1.7	POSITIVE	0.0068244372	Non-Toxin	Non-Allergen	0.9379	19.75	-0.020	4.4	84.67	HLA-DRB1*03:01
nsp12	GNLLLDKRTTCFSVA	385	399	15	1.9	POSITIVE	0.33562097	Non-Toxin	Non-Allergen	1.1952	19.75	0.313	30.00	104.00	HLA-DRB1*03:01
nsp12	QLLFVVEVVDKYFDC	468	482	15	2	POSITIVE	0.17231705	Non-Toxin	Non-Allergen	0.6873	1.88	0.887	0.8	129.33	HLA-DQA1*01:01, HLA-DQB1*05:01, HLA-DRB3*01:01, HLA-DQA1*05:01, HLA-DQB1*02:01
nsp12	RVYANLGERVRQALL	173	187	15	2	POSITIVE	0.32157109	Non-Toxin	Non-Allergen	0.5881	27.91	-0.153	1.00	130.00	HLA-DRB3*02:02
nsp12	TMCDIRQLLFVVEVV	462	476	15	2	POSITIVE	0.0094157489	Non-Toxin	Non-Allergen	0.6354	35.01	1.360	7.2	155.33	HLA-DQA1*01:01, HLA-DQB1*05:01
nsp12	LLFVVEVVDKYFDCY	469	483	15	2.3	POSITIVE	0.41437787	Non-Toxin	Non-Allergen	0.6474	1.88	1.033	5.5	129.33	HLA-DRB3*01:01, HLA-DQA1*05:01, HLA-DQB1*02:01
nsp12	TSTDVVYRAFDIYND	26	40	15	2.3	POSITIVE	0.041567617	Non-Toxin	Non-Allergen	0.4598	1.26	-0.387	7.2	71.33	HLA-DQA1*01:01, HLA-DQB1*05:01
nsp12	SSVELKHFFFAQDGN	433	447	15	2.4	POSITIVE	0.028393068	Non-Toxin	Non-Allergen	0.9233	16.78	-0.327	1.9	52.00	HLA-DPA1*02:01, HLA-DPB1*05:01, HLA-DQA1*01:01, HLA-DQB1*05:01
nsp12	SFLNRVCGVSAARLT	6	20	15	2.5	POSITIVE	0.12862903	Non-Toxin	Non-Allergen	0.6189	9.33	0.647	1.9	104.00	HLA-DRB1*01:01, HLA-DRB1*08:02
ORF3a	LLFVTVYSHLLLVAA	85	99	15	0.1	POSITIVE	0.43228062	Non-Toxin	Non-Allergen	0.4140	-1.35	2.133	5.5	201.33	HLA-DRB1*01:01, HLA-DPA1*03:01, HLA-DPB1*04:02, HLA-DRB5*01:01, HLA-DRB1*07:01, HLA-DPA1*01:03, HLA-DPB1*04:01, HLA-DPA1*02:01, HLA-DPB1*01:01, HLA-DPA1*01:03, HLA-DPB1*02:01, HLA-DQA1*01:02, HLA-DQB1*06:02, HLA-DRB1*15:01, HLA-DRB1*04:05, HLA-DRB1*04:01
ORF3a	INFVRIIMRLWLCWK	118	132	15	0.44	POSITIVE	0.16446272	Non-Toxin	Non-Allergen	0.4998	34.09	0.953	20.00	149.33	HLA-DRB1*11:01, HLA-DRB1*15:01, HLA-DRB5*01:01
ORF3a	KGVHFVCNLLLLFVT	75	89	15	0.5	POSITIVE	0.25669651	Non-Toxin	Non-Allergen	0.8248	-8.90	1.613	1.3	162.00	HLA-DPA1*03:01, HLA-DPB1*04:02, HLA-DPA1*02:01, HLA-DPB1*01:01, HLA-DPA1*01:03, HLA-DPB1*02:01, HLA-DPA1*01:03, HLA-DPB1*04:01, HLA-DPA1*02:01, HLA-DPB1*05:01, HLA-DRB1*15:01
ORF3a	SKGVHFVCNLLLLFV	74	88	15	0.5	POSITIVE	0.24882781	Non-Toxin	Non-Allergen	0.7328	-3.24	1.607	1.9	162.00	HLA-DPA1*03:01, HLA-DPB1*04:02, HLA-DPA1*02:01, HLA-DPB1*01:01, HLA-DPA1*01:03, HLA-DPB1*04:01, HLA-DPA1*01:03, HLA-DPB1*02:01, HLA-DPA1*02:01, HLA-DPB1*05:01, HLA-DRB1*15:01
ORF3a	GVHFVCNLLLLFVTV	76	90	15	0.53	POSITIVE	0.72647327	Non-Toxin	Non-Allergen	0.6566	-3.24	2.153	30.00	181.33	HLA-DPA1*03:01, HLA-DPB1*04:02, HLA-DPA1*02:01, HLA-DPB1*01:01, HLA-DPA1*01:03, HLA-DPB1*02:01, HLA-DPA1*02:01, HLA-DPB1*05:01
ORF3a	FVTVYSHLLLVAAGL	87	101	15	0.67	POSITIVE	0.35238489	Non-Toxin	Non-Allergen	0.4065	-1.35	1.853	1.1	175.33	HLA-DRB1*01:01, HLA-DPA1*03:01, HLA-DPB1*04:02, HLA-DQA1*01:02, HLA-DQB1*06:02, HLA-DRB1*07:01, HLA-DPA1*01:03, HLA-DPB1*04:01, HLA-DRB1*15:01, HLA-DRB5*01:01
ORF3a	VHFVCNLLLLFVTVY	77	91	15	0.9	POSITIVE	0.57342968	Non-Toxin	Non-Allergen	0.6212	-8.27	2.093	100.0	181.33	HLA-DPA1*03:01, HLA-DPB1*04:02, HLA-DPA1*01:03, HLA-DPB1*02:01, HLA-DPA1*02:01, HLA-DPB1*01:01, HLA-DPA1*02:01, HLA-DPB1*05:01
ORF3a	HLLLVAAGLEAPFLY	93	107	15	1.5	POSITIVE	0.37434307	Non-Toxin	Non-Allergen	0.5806	35.01	1.427	3.5	169.33	HLA-DQA1*05:01, HLA-DQB1*02:01
ORF3a	SHLLLVAAGLEAPFL	92	106	15	1.5	POSITIVE	0.37249512	Non-Toxin	Non-Allergen	0.5132	35.01	1.460	1.9	169.33	HLA-DQA1*05:01, HLA-DQB1*02:01
ORF3a	PFGWLIVGVALLAVF	42	56	15	1.6	POSITIVE	0.64618857	Non-Toxin	Non-Allergen	1.0067	27.31	2.293	>20	175.33	HLA-DPA1*03:01, HLA-DPB1*04:02, HLA-DRB1*01:01, HLA-DQA1*05:01, HLA-DQB1*02:01, HLA-DRB1*08:02, HLA-DQA1*01:02, HLA-DQB1*06:02, HLA-DQA1*05:01, HLA-DQB1*03:01
ORF3a	LLLVAAGLEAPFLYL	94	108	15	2.3	POSITIVE	0.7040727	Non-Toxin	Non-Allergen	0.5765	35.01	1.893	5.5	195.33	HLA-DQA1*05:01/DQB1*02:01, HLA-DQA1*05:01/DQB1*03:01
ORF9b	KAFQLTPIAVQMTKL	67	81	15	0.1	POSITIVE	0.083620962	Non-Toxin	Non-Allergen	1.3619	1.75	0.453	1.3	110.67	HLA-DPA1*02:01, HLA-DPB1*14:01, HLA-DRB4*01:01, HLA-DRB1*04:01, HLA-DRB1*01:01
ORF9b	LEDKAFQLTPIAVQM	64	78	15	0.41	POSITIVE	0.48112134	Non-Toxin	Non-Allergen	1.5181	16.51	0.293	5.5	110.67	HLA-DPA1*02:01, HLA-DPB1*14:01, HLA-DPA1*01:03, HLA-DPB1*04:01
ORF9b	SLEDKAFQLTPIAVQ	63	77	15	1.3	POSITIVE	0.3831452	Non-Toxin	Non-Allergen	1.6101	16.51	0.113	1.9	110.67	HLA-DPA1*02:01, HLA-DPB1*14:01
ORF9b	NSLEDKAFQLTPIAV	62	76	15	4.9	POSITIVE	0.33074021	Non-Toxin	Non-Allergen	1.2317	16.51	0.113	1.4	110.67	HLA-DQA1*01:01, HLA-DQB1*05:01

### Sheet: Leht1
Supplementary Table 7b. Top variant specific IFN-y inducing CD4+ T cell epitopes
Variant	Protein	Peptide	Start	End	Length	Percentile Rank	IFN-y	IFN-y score	Toxicity	Allergeniciy	Antigenicity	Instability Index	GRAVY	Half-Life (in hours)	Alipathic Index	HLA-II restriction
B.1.1.7	nsp3	KLINITIWFLLLSVC	1407	1421	15	0.3	POSITIVE	0.26810719	Non-Toxin	Non-Allergen	0.4219	32.97	1.893	1.3	201.33	HLA-DQA1*01:01, HLA-DQB1*05:01, HLA-DPA1*01:03, HLA-DPB1*02:01, HLA-DPA1*03:01, HLA-DPB1*04:02, HLA-DPA1*02:01, HLA-DPB1*05:01
P.1	nsp3	KLVLSFLEMKSEKQV	367	381	15	0.25	POSITIVE	0.042412472	Non-Toxin	Non-Allergen	0.7858	27.27	0.047	1.3	116.67	HLA-DRB1*04:01, HLA-DPA1*01:03, HLA-DPB1*04:01, HLA-DPA1*02:01, HLA-DPB1*05:01
P.1	nsp3	LVLSFLEMKSEKQVE	368	382	15	0.25	POSITIVE	0.11165145	Non-Toxin	Non-Allergen	1.0809	32.93	0.073	5.5	116.67	HLA-DRB1*04:01
P.1	nsp3	YDKLVLSFLEMKSEK	365	379	15	0.92	POSITIVE	0.32412825	Non-Toxin	Non-Allergen	0.6927	26.64	-0.32	2.8	97.33	HLA-DPA1*01:03, HLA-DPB1*04:01, HLA-DPA1*03:01, HLA-DPB1*04:02, HLA-DPA1*02:01, HLA-DPB1*05:01, HLA-DQA1*01:01, HLA-DQB1*05:01, HLA-DPA1*02:01, HLA-DPB1*01:01, HLA-DPA1*01:03, HLA-DPB1*02:01
B.1.351	ORF3a	AVFHSASKIITLKKR	54	68	15	1.4	POSITIVE	0.26698076	Non-Toxin	Non-Allergen	0.5451	19.75	0.113	4.4	110.67	HLA-DRB1*07:01, HLA-DRB1*09:01, HLA-DRB1*11:01, HLA-DPA1*02:01, HLA-DPB1*14:01, HLA-DRB1*13:02
B.1.351	ORF3a	FGWLIVGVALLAVFH	43	57	15	1.6	POSITIVE	0.49498198	Non-Toxin	Non-Allergen	1.0275	14.47	2.187	1.1	175.33	HLA-DPA1*03:01, HLA-DPB1*04:02, HLA-DRB1*01:01, HLA-DQA1*05:01, HLA-DQB1*02:01, HLA-DRB1*08:02, HLA-DQA1*01:02, HLA-DQB1*06:02, HLA-DQA1*05:01, HLA-DQB1*03:01
B.1.351	ORF3a	GWLIVGVALLAVFHS	44	58	15	2.2	POSITIVE	0.60769638	Non-Toxin	Non-Allergen	0.624	14.47	1.947	30	175.33	HLA-DPA1*03:01, HLA-DPB1*04:02, HLA-DRB1*08:02, HLA-DQA1*01:02, HLA-DQB1*06:02, HLA-DRB1*01:01, HLA-DQA1*05:01, HLA-DQB1*03:01
B.1.351	ORF3a	VGVALLAVFHSASKI	48	62	15	3.6	POSITIVE	0.2017585	Non-Toxin	Non-Allergen	0.4006	-1.99	1.587	100	156	HLA-DRB1*08:02
B.1.351	ORF3a	IVGVALLAVFHSASK	47	61	15	4.3	POSITIVE	0.15521626	Non-Toxin	Non-Allergen	0.4034	-1.99	1.587	20	156	HLA-DRB1*08:02
B.1.617.2	ORF3a	LDFVRATATIPIQAS	26	40	15	0.1	POSITIVE	0.35919026	Non-Toxin	Non-Allergen	0.9454	2.39	0.66	5.5	117.33	HLA-DPA1*02:01, HLA-DPB1*14:01, HLA-DRB3*02:02, HLA-DRB1*07:01, HLA-DQA1*01:02, HLA-DQB1*06:02, HLA-DRB1*13:02, HLA-DRB1*04:01, HLA-DRB1*08:02
B.1.617.2	ORF3a	PLDFVRATATIPIQA	25	39	15	0.15	POSITIVE	0.30038842	Non-Toxin	Non-Allergen	1.007	2.39	0.607	>20	117.33	HLA-DPA1*02:01, HLA-DPB1*14:01, HLA-DRB3*02:02, HLA-DRB1*07:01, HLA-DRB1*04:01, HLA-DRB1*13:02, HLA-DRB1*08:02
B.1.617.2	ORF3a	ATPLDFVRATATIPI	23	37	15	1.4	POSITIVE	0.17320396	Non-Toxin	Non-Allergen	0.9761	2.39	0.793	4.4	117.33	HLA-DRB1*07:01, HLA-DPA1*02:01, HLA-DPB1*14:01, HLA-DRB3*02:02, HLA-DRB1*13:02
